# METTL7A improves bovine IVF embryo competence by attenuating oxidative stress

**DOI:** 10.1101/2024.12.17.628915

**Authors:** Linkai Zhu, Hao Ming, Giovanna N. Scatolin, Andrew Xiao, Zongliang Jiang

## Abstract

In vitro fertilization (IVF) is a widely used assisted reproductive technology to achieve a successful pregnancy. However, the acquisition of oxidative stress in embryo in vitro culture impairs its competence. Here, we demonstrated that a nuclear coding gene, methyltransferase-like protein 7A (METTL7A), improves the developmental potential of bovine embryos. We found that exogenous METTL7A modulates expression of genes involved in embryonic cell mitochondrial pathways and promotes trophectoderm development. Surprisingly, we discovered that METTL7A alleviates mitochondrial stress and DNA damage and promotes cell cycle progression during embryo cleavage. In summary, we have identified a novel mitochondria stress eliminating mechanism regulated by METTL7A that occurs during the acquisition of oxidative stress in embryo in vitro culture. This discovery lays the groundwork for the development of METTL7A as a promising therapeutic target for IVF embryo competence.

**Summary statement (Graphic abstract):** We describe a molecule acts in the pre-implantation period to attenuate oxidative stress that enhances embryo development to the blastocyst stage and subsequent pregnancy in cattle.
