## Supplementary material for "METTL7A improves bovine IVF embryo competence by attenuating oxidative stress": Table S1

### Sheet: Knockout
Sequence before NGG PAM for CRISPR-cas9 guide RNA synthesis.
Oligo ID	Sequence before NGG PAM
gRNA1	5’ - AGCAACCTGCGGGAGTTCAT
gRNA2	5’ - AACTTCAAGTTCTACCCCTC
gRNA3	5’ - CACCATTTTTATCCTCCGGC

### Sheet: Overexpression
Primer design for in vitro transcription of METTL7A and validation.
Primer ID	Primer Sequence
bM7a_IVT_F0	5’ - TAATACGACTCACTATAGGGgcctgttttcttctcttctgagt
bM7a_IVT_R0	5’ - tgcctattttgagggggctc
6xHis_R	5’ - GTGATGGTGATGGTGATGtttcacagcatatccataga
6xHis_F	5’ - CATCACCATCACCATCACtagtggaagcagggagctga
6xHis_seq	5’ - agggagctgagacccaaagggc
bM7a_qF	5’ - tgagcgcttcatagtggctg
bM7a_qR	5’ - aataaaaagctcctcccggcctc

### Sheet: 1st Ab
Primary antibodies used for immunofluorescent staining (IF) and western blot (WB).
Target	Size (kDa)	Product details (company, catalog number)	Host	Dilution
HisTag		Invitrogen # MA1-21315	Mouse (IgG2b)	1:500 (IF)
HisTag		Invitrogen # PA1-983B	Rabbit (IgG)	1:500 (IF)
CDX2		BioGenex # MU923-5UC	Mouse	1:200 (IF)
SOX2		BioGenex # AN833-5M	Rabbit	1:2 (IF)
F-actin		Abcam # ab176753	.	1:1000 (IF)
HIF1a		Invitrogen # MA1-516	Mouse (IgG1)	1:50 (IF)
γH2A.X	17	Millipore # 05-636	Mouse (IgG1)	1:200 (IF); 1:1000 (WB)
p-Chk1		Cell Signaling Technology # 2348	Rabbit (IgG)	1:50 (IF)
GATA6		R&D Systems # AF1700	Goat (IgG)	1:50 (IF)
ACTB	45	Cell Signaling Technology # 4967	Rabbit (IgG)	1:1000 (WB)
SDHA	70	Cell Signaling Technology # 11998S	Rabbit (IgG)	1:1000 (WB)

### Sheet: 2nd Ab
Secondary antibodies used for immunofluorescent staining (IF) and western blot (WB).
Target	Conjugate	Product details (company, catalog number)	Dilution
Goat anti-Mouse IgG (H+L)	HRP	Invitrogen # 32430	1:10,000 (WB)
Goat anti-Rabbit IgG (H+L)	HRP	Invitrogen # A16104	1:10,000 (WB)
Donkey anti-Rabbit IgG (H+L)	Alexa Fluor 488	Invitrogen # A21206	1:1,000 (IF)
Donkey anti-Goat IgG (H+L)	Alexa Fluor Plus 488	Invitrogen # A32814	1:1,000 (IF)
Donkey anti-Goat IgG (H+L)	Alexa Fluor 555	Invitrogen # A21432	1:1,000 (IF)
Donkey anti-Rabbit IgG (H+L)	Alexa Fluor 647	Invitrogen # A31573	1:1,000 (IF)
Goat anti-Rabbit IgG (H+L)	Alexa Fluor Plus 488	Invitrogen # A32731	1:1,000 (IF)
Donkey anti-Mouse IgG (H+L)	Alexa Fluor 555	Invitrogen # A31570	1:1,000 (IF)
Goat anti-Mouse IgG (H+L)	Alexa Fluor Plus 555	Invitrogen # A32727	1:1,000 (IF)
Goat anti-Mouse IgG (H+L)	Alexa Fluor Plus 488	Invitrogen # A32723	1:1,000 (IF)
Donkey anti-Mouse IgG (H+L)	Alexa Fluor 488	Invitrogen # A21202	1:1,000 (IF)
Goat anti-Rabbit IgG (H+L)	Alexa Fluor Plus 555	Invitrogen # A32732	1:1,000 (IF)
Goat anti-Mouse IgG (H+L)	Alexa Fluor Plus 647	Invitrogen # A32728	1:1,000 (IF)
