## Supplementary material for "METTL7A improves bovine IVF embryo competence by attenuating oxidative stress": Table S2

### Sheet: OE_shrinkage_sig05_l2fc1_2C
SYMBOL	baseMean	log2FoldChange	lfcSE	pvalue	padj
TMT1A	1.02959e+06	11.4353	0.215033	0	0
LOC781439	82885.1	11.2922	0.230774	0	0
LOC104976141	981.657	9.96973	0.734448	1.27549e-40	5.91275e-37
HAND1	10.4337	5.69603	2.02949	0.00123739	0.014856
BTG2	116.423	5.01841	0.60527	9.59666e-18	1.02662e-14
LOC783947	55.1534	4.60073	0.84052	3.24109e-09	3.54912e-07
ARHGAP28	33.0064	4.4095	1.01709	1.12262e-06	4.59184e-05
STC1	963.828	3.34204	0.362545	1.64845e-21	3.82083e-18
ANGPTL2	35.999	3.15702	0.775744	2.44345e-06	8.39038e-05
ZSCAN5B	61.9389	2.90078	0.717856	2.504e-06	8.55604e-05
PLA2G7	29.4174	2.86393	0.857338	3.81988e-05	0.00081712
DNAJB9	23.5496	2.71716	0.93775	0.00016254	0.00259223
MAP1A	925.202	2.64707	0.253773	1.03218e-26	2.87089e-23
GSKIP	460.979	2.51789	0.303387	6.00997e-18	7.41679e-15
ULBP27	83.2425	2.4997	0.490868	1.90056e-08	1.4849e-06
LOC786256	31.6692	2.4904	0.843868	0.000131431	0.00216054
BOSTAUV1R417	61.1291	2.46782	0.720515	2.72763e-05	0.000625208
NEUROD4	71.2869	2.46198	0.583884	1.24113e-06	4.90555e-05
SLC4A10	37.7964	2.43892	0.818842	0.000123455	0.00205862
LOC616911	132.591	2.4005	0.438547	2.38252e-09	2.69584e-07
LOC530556	166.798	2.29163	0.456951	2.78458e-08	2.05985e-06
ALDH1A1	6318.94	2.26279	0.209645	2.50847e-28	8.72131e-25
FADS2B	174.064	2.21818	0.413551	4.46577e-09	4.74087e-07
LOC100847317	158.17	2.16449	0.424281	1.83145e-08	1.46379e-06
BMPER	38.8733	2.15003	0.899973	0.000608026	0.00714173
LOC789138	145.164	2.12804	0.372756	6.61783e-10	9.79086e-08
ELSPBP1	43.0184	2.12221	0.697001	0.000105047	0.00181251
CDH17	36.3264	2.1206	0.730221	0.000163616	0.0025975
LOC101905242	38.155	1.99822	0.863267	0.000764225	0.00856412
LOC112445657	106.619	1.98195	0.572846	2.5979e-05	0.00060215
UST	133.005	1.97361	0.533615	1.10568e-05	0.000300325
TCEAL8	200.758	1.97021	0.352166	1.33484e-09	1.71886e-07
LOC132346140	37.746	1.96613	0.723855	0.000285898	0.00402021
LOC112444922	84.1664	1.9594	0.514089	7.25276e-06	0.000210134
LOC104970926	685.987	1.9161	0.236054	3.10289e-17	3.08228e-14
H4C16	95.5029	1.84149	0.485931	8.22936e-06	0.000232141
CEP126	57.2119	1.83286	0.644309	0.00020702	0.00312259
NAP1L3	126.835	1.82644	0.404086	3.65467e-07	1.77092e-05
MKX	152.486	1.81688	0.607919	0.000131357	0.00216054
PLS3	53.555	1.81283	0.621085	0.000168986	0.00266753
TCN1	39.9114	1.73673	0.74306	0.00081639	0.0089605
LOC511494	63.0215	1.71636	0.62093	0.000271146	0.00386042
LOC525101	70.1138	1.71225	0.557765	0.000108117	0.00184716
LOC107131556	22.9594	1.68901	1.03312	0.00313987	0.0250308
CNTNAP5	25.9532	1.67355	0.95282	0.00262573	0.0220108
LOC112441581	81.7569	1.66877	0.481265	2.96099e-05	0.00066097
FTCDNL1	22.7713	1.66089	1.0484	0.00341448	0.0265429
LOC107133269	103.942	1.65082	0.425392	6.19776e-06	0.000187645
LOC132343328	23.7831	1.63016	1.06283	0.00372172	0.0282165
LOC112445985	96.9361	1.62235	0.458919	2.33267e-05	0.000550772
PAX6	77.669	1.62129	0.512146	8.47698e-05	0.00151919
LOC101906554	41.2624	1.61177	0.68617	0.00084406	0.0091349
MYRIP	25.6822	1.60884	1.13911	0.0042718	0.0313498
LOC101905123	363.045	1.60433	0.277001	4.83368e-10	7.72666e-08
HOXB9	101.247	1.60352	0.445073	1.86267e-05	0.000460927
CFLAR	660.418	1.58967	0.350646	3.70915e-07	1.79108e-05
LOC100141128	130.458	1.58291	0.484756	6.1621e-05	0.00119188
LOC112445986	37.4719	1.57643	0.759618	0.00155871	0.0148371
MSRB2	357.31	1.53534	0.278299	2.42561e-09	2.7204e-07
CNTD1	50.8216	1.48389	0.648418	0.00103485	0.0107722
CLCA1	39.0857	1.48098	1.01334	0.00428873	0.0313912
POLR1F	239.739	1.48034	0.400107	1.35432e-05	0.000356913
CAGE1	75.6667	1.47195	0.586087	0.000613868	0.00718608
ELOVL5	7225.66	1.45126	0.271624	6.78134e-09	6.504e-07
LOC112448547	33.2234	1.45022	0.95914	0.00413736	0.0305892
SPTLC3	78.9682	1.43717	0.50618	0.000255708	0.00368104
MEIS1	104.835	1.41312	0.503901	0.000289652	0.00406477
DBNDD1	109.508	1.3771	0.480834	0.00024604	0.00357035
LOC100336475	198.218	1.37524	0.412848	5.54828e-05	0.00109611
HOXC9	269.504	1.36741	0.336684	3.46092e-06	0.000112983
SPRR4	166.941	1.35033	0.398471	4.65678e-05	0.000960858
VIP	27.1608	1.33213	1.10276	0.00625231	0.0415635
LOC132344238	98.9391	1.33062	0.475398	0.000311875	0.00431138
LOC786377	129.2	1.31342	0.41542	0.000104834	0.00181108
HMGCLL1	129.535	1.30754	0.429473	0.000152982	0.00245957
OR1E1	116.643	1.29594	0.453747	0.000271488	0.00386052
ITGA8	152.403	1.28214	0.421633	0.000156189	0.00250533
STAC	149.549	1.27976	0.439041	0.000233546	0.00344424
LOC101907998	48.8806	1.27661	0.688996	0.00296467	0.024125
AKNAD1	126.591	1.26418	0.397944	0.000103808	0.00179783
H2BC21	436.738	1.25633	0.3622	3.84124e-05	0.000819328
LOC101907138	2140.38	1.25362	0.279972	6.12599e-07	2.77505e-05
LOC132343477	59.4173	1.25221	0.678298	0.00303385	0.0244732
LOC104975956	43.8706	1.25149	0.73675	0.00386145	0.0290888
LOC100140226	96.5536	1.25024	0.502196	0.000773106	0.00861197
CEP20	1788.71	1.23213	0.260263	1.84889e-07	1.00569e-05
LOC132346162	327.218	1.22739	0.315071	7.79648e-06	0.00022264
CDC20B	387.254	1.22559	0.338906	2.27804e-05	0.000540726
LOC112448390	62.5268	1.2217	0.554137	0.00157088	0.0149325
SLC18B1	122.59	1.21506	0.403462	0.00018435	0.00287095
TNFSF9	481.2	1.21207	0.446272	0.000439306	0.0055525
PTPRR	85.5945	1.19755	0.500885	0.00105398	0.0109386
LIPJ	148.044	1.1968	0.419868	0.000303609	0.00422229
C9H6orf118	93.7597	1.19337	0.449238	0.000533209	0.00644215
LAT2	60.0258	1.19244	0.638298	0.00311074	0.0248913
LOC104976051	48.8509	1.18727	0.644	0.00331067	0.0259243
VN1R1	27.3393	1.18344	1.08359	0.00795645	0.049619
MAP3K7CL	326.592	1.17663	0.319297	1.85386e-05	0.000459567
SLC25A53	402.651	1.1683	0.267297	1.08723e-06	4.46021e-05
HPGD	60.5033	1.16664	0.596444	0.00277626	0.0229819
DCUN1D4	3786.26	1.16588	0.193172	1.51772e-10	2.78243e-08
ELAVL4	184.841	1.16494	0.367531	0.000118053	0.00199243
LOC112441635	1379.01	1.16308	0.208374	2.24674e-09	2.58226e-07
MED28	286.037	1.16253	0.404633	0.00029409	0.0041146
SEC16B	10263	1.15899	0.238476	1.05396e-07	6.29074e-06
LOC112447314	111.416	1.14562	0.733305	0.00525325	0.0365689
MAGEF1	376.036	1.13983	0.296483	1.03798e-05	0.000284717
CBR4	1191.65	1.13059	0.224811	4.67776e-08	3.20461e-06
LOC132345956	114.29	1.12982	0.412693	0.000458171	0.0057146
MYB	251.876	1.11453	0.421331	0.000600953	0.00707659
NR5A2	147.97	1.10808	0.401421	0.000439585	0.0055525
SUPT4H1	210.355	1.10214	0.326354	6.27972e-05	0.00120791
BASP1	1720.23	1.10015	0.208504	1.3147e-08	1.11317e-06
LOC112447534	73.1635	1.09825	0.526124	0.00234227	0.0201821
ENKUR	54.1604	1.08199	0.624596	0.00454403	0.032828
DLK2	381.129	1.07829	0.299162	2.84143e-05	0.000641701
LOC100848895	4029.66	1.07825	0.246968	1.23188e-06	4.90555e-05
LOC784488	409.511	1.07654	0.309624	4.51284e-05	0.000935322
ENPP6	91.2859	1.07117	0.47952	0.00176292	0.0163475
LOC101910047	61.3046	1.06631	0.59865	0.00432386	0.0315819
SMARCA2	3699.45	1.06491	0.204751	2.0623e-08	1.58455e-06
MRS2	642.794	1.0644	0.253607	2.64502e-06	8.92824e-05
LOC100299180	270.849	1.06	0.301919	4.11631e-05	0.000866045
NEK6	126.159	1.0518	0.555916	0.00357244	0.0273612
SELL	54.1124	1.04623	0.665077	0.00604569	0.0404997
LOC101905933	5210.32	1.04535	0.202639	2.70553e-08	2.01207e-06
TYW5	116.726	1.04423	0.42638	0.00110874	0.0113963
TECTB	7882.39	1.04366	0.207969	5.52725e-08	3.64301e-06
TMEM100	342.711	1.04177	0.342077	0.000205138	0.00310769
ERICH3	316.161	1.0411	0.330494	0.000146764	0.00237156
LOC132342352	188.012	1.03139	0.388267	0.000656628	0.00757819
TGIF1	3816.05	1.0299	0.209587	9.58487e-08	5.87211e-06
KLHL4	63.6248	1.02871	0.601134	0.00511799	0.0358027
LOC100848598	189.055	1.02818	0.342979	0.000242653	0.00353359
LOC132343991	866.131	1.02731	0.23898	1.77186e-06	6.45058e-05
AMDHD1	3748.89	1.01768	0.19336	1.57222e-08	1.29378e-06
KANTR	2531.66	1.01748	0.24316	2.99394e-06	9.98483e-05
VWC2L	104.018	1.01049	0.582971	0.00505462	0.035514
EFHD1	1215.22	1.00652	0.215964	3.43547e-07	1.67639e-05
LOC112445531	100.943	1.00146	0.446383	0.00192023	0.0173407
PI4KB	4098.64	-1.00055	0.201271	7.2397e-08	4.66123e-06
SPECC1L	4231.02	-1.0006	0.284642	4.27565e-05	0.000894158
ZDHHC23	1001.72	-1.00086	0.222146	7.41577e-07	3.274e-05
ARHGAP4	112.768	-1.00217	0.431446	0.00158453	0.0150519
SSH2	6748.53	-1.00233	0.196826	3.8311e-08	2.71832e-06
DDX28	1008.92	-1.00261	0.225824	1.00742e-06	4.18213e-05
UNC93B1	539.952	-1.00301	0.305016	9.57788e-05	0.00168228
JCAD	167.428	-1.00358	0.397995	0.000964748	0.0102418
PPP2R2A	1094.88	-1.00498	0.214884	3.05294e-07	1.51093e-05
LOC509034	2653.08	-1.00686	0.244961	4.05479e-06	0.000130532
GSE1	2136.99	-1.00687	0.21393	3.00662e-07	1.49868e-05
UPF1	4270.32	-1.00735	0.26936	1.80403e-05	0.000449616
ARFGAP1	1035.53	-1.00806	0.220655	5.36333e-07	2.46165e-05
SOX2	239.449	-1.00815	0.309923	0.000107592	0.00184498
PACSIN2	9908.33	-1.00816	0.208213	1.37533e-07	7.80679e-06
PRMT1	2949.85	-1.00853	0.237845	2.13369e-06	7.51222e-05
TCF20	2846.06	-1.00866	0.289297	4.69746e-05	0.000967816
GAREM2	111.011	-1.01215	0.431518	0.00146896	0.0141211
SHROOM3	2346.81	-1.01236	0.225695	8.31565e-07	3.53657e-05
SCN5A	3166.05	-1.01304	0.19752	3.14697e-08	2.29136e-06
BCL3	378.006	-1.01342	0.337515	0.000240745	0.00351686
RAB11FIP5	294.159	-1.01526	0.305815	8.36992e-05	0.00150388
VEGFC	280.073	-1.01526	0.315687	0.000120924	0.00203103
ANO9	100.717	-1.01555	0.542245	0.00393713	0.0295009
GPSM1	147.436	-1.01648	0.429286	0.00139078	0.0135299
IPO9	2021.2	-1.0172	0.241737	2.63594e-06	8.92369e-05
PCGF2	436.991	-1.01864	0.267191	1.35507e-05	0.000356913
PER1	8124.07	-1.02207	0.282194	2.78695e-05	0.000633302
SLC12A7	406.912	-1.02343	0.314304	0.000104044	0.00179967
OAF	286.024	-1.02515	0.34084	0.000232712	0.00344424
MORC2	1164.69	-1.02667	0.214461	1.76582e-07	9.74496e-06
CUL9	568.153	-1.0278	0.35575	0.000331041	0.00451795
MAP2K3	4787.52	-1.02805	0.205891	7.81301e-08	4.9842e-06
TECPR1	121.748	-1.02963	0.409051	0.000938835	0.00999971
TMEM235	100.874	-1.02976	0.445331	0.0015506	0.0147801
RAD21	8174.83	-1.03026	0.254761	5.11991e-06	0.000159647
ARHGDIA	361.273	-1.03052	0.28427	2.73048e-05	0.000625208
DOT1L	472.706	-1.03133	0.279908	2.20869e-05	0.000529473
RNF122	251.524	-1.03223	0.307115	7.17718e-05	0.00133618
KCTD10	565.328	-1.03243	0.248644	3.2733e-06	0.000107872
TPBGL	920.903	-1.03324	0.284414	2.65952e-05	0.000613364
SLC45A3	62.1378	-1.03345	0.650416	0.00599563	0.0402573
LOC781001	174.542	-1.03348	0.366493	0.000400098	0.0051953
CAPN12	85.5733	-1.03349	0.482336	0.00224448	0.0195576
CHDH	56.257	-1.0343	0.642692	0.00584513	0.0395179
DNMBP	6731.21	-1.03469	0.248485	3.08421e-06	0.000102613
ADCY6	276.328	-1.03471	0.414238	0.000973398	0.0102902
ATXN2L	2598.94	-1.03485	0.287976	3.00716e-05	0.00066913
SPTAN1	8201.13	-1.03557	0.240331	1.64564e-06	6.10539e-05
DCAF7	339.309	-1.03611	0.280413	2.09289e-05	0.000507956
NCDN	349.197	-1.03667	0.328177	0.000141399	0.00230532
MNT	55.0569	-1.03689	0.645672	0.00587113	0.0396166
PTGDR2	83.0147	-1.03793	0.495333	0.0024805	0.0210343
TMEM250	449.143	-1.03809	0.259658	6.23371e-06	0.000187645
MYBBP1A	6983.6	-1.03828	0.345456	0.00023566	0.00346807
CCDC22	1029.8	-1.03959	0.229792	6.89372e-07	3.07279e-05
INTS15	1350.85	-1.03981	0.339637	0.000190122	0.00293756
PCNX1	1932.66	-1.04072	0.211124	8.43775e-08	5.33381e-06
TREH	201.084	-1.04196	0.348792	0.000243446	0.00354023
MAP3K12	682.342	-1.04235	0.262227	6.84226e-06	0.000201169
SPPL3	396.543	-1.04262	0.276896	1.5704e-05	0.000404436
DDHD1	3554.88	-1.04413	0.204026	3.19726e-08	2.31585e-06
DAG1	1719.58	-1.04428	0.207966	5.27752e-08	3.58022e-06
DAZAP1	193.072	-1.04431	0.34027	0.000186208	0.00289341
EPHA2	998.115	-1.04434	0.352326	0.000255955	0.00368104
TRIM28	3695.24	-1.04521	0.365768	0.000349706	0.00468984
ZNF318	2465.49	-1.04542	0.239207	1.2294e-06	4.90555e-05
MTMR3	13595.5	-1.04672	0.238686	1.13745e-06	4.63885e-05
INO80	1080.32	-1.04676	0.268221	9.0801e-06	0.000252554
CELSR1	133.253	-1.04763	0.414604	0.000894751	0.00960131
NIBAN2	521.375	-1.04763	0.24662	2.00727e-06	7.15772e-05
CACTIN	1861.46	-1.04768	0.219999	1.94354e-07	1.0517e-05
CPSF1	1980.25	-1.04972	0.404134	0.000721279	0.00819512
JAG2	295.711	-1.05039	0.366757	0.00034767	0.00467606
YKT6	345.837	-1.05117	0.279682	1.60125e-05	0.000411618
MINK1	446.26	-1.05188	0.277928	1.45473e-05	0.000379567
NLRP5	13796.5	-1.05333	0.27548	1.14388e-05	0.000310097
CCDC106	152.858	-1.05372	0.366921	0.00033699	0.00457667
RAB11FIP3	423.082	-1.05373	0.345569	0.000195925	0.00300742
TESK1	273.194	-1.05403	0.295883	3.37504e-05	0.000737999
SMARCD1	1627.79	-1.05407	0.260513	4.9745e-06	0.000156071
KMT2D	401.183	-1.05453	0.294474	2.86082e-05	0.000641701
SH3RF1	1020.05	-1.05491	0.224682	2.77091e-07	1.40639e-05
SYVN1	523.899	-1.05504	0.26331	5.88835e-06	0.000180373
CTDP1	1521.48	-1.05535	0.351946	0.000226818	0.00337726
LRP1	1204.69	-1.05583	0.27945	1.47337e-05	0.000383711
TOP3A	1342.53	-1.05624	0.314186	6.85002e-05	0.00128856
ARMC7	1444.84	-1.05641	0.242957	1.34147e-06	5.21113e-05
UNC5B	141.252	-1.05696	0.394327	0.000585799	0.0069435
ST6GALNAC6	160.538	-1.05741	0.360737	0.000280342	0.00396614
GIGYF1	182.249	-1.05745	0.362121	0.000292431	0.0040955
ZNF212	152.394	-1.05843	0.376397	0.000402253	0.00520869
TNIP1	502.567	-1.05921	0.255133	3.14401e-06	0.000104104
MAPKAPK3	1922.73	-1.05929	0.24229	1.19856e-06	4.81746e-05
AMPD2	1945.46	-1.06	0.292351	2.61649e-05	0.00060545
CACNB3	47.5335	-1.06197	0.796288	0.00749582	0.0474924
TBP	1880.3	-1.0624	0.20201	1.45497e-08	1.21893e-06
PTPN23	179.388	-1.06311	0.371751	0.000345823	0.00466476
PLPBP	184.109	-1.06406	0.34169	0.000157478	0.00252019
RAB35	177.72	-1.06486	0.390244	0.000497099	0.00609434
ABL1	4881.61	-1.06562	0.251021	2.08181e-06	7.38564e-05
MAZ	206.84	-1.06589	0.368028	0.000310339	0.00430298
PCIF1	1920.6	-1.06723	0.2933	2.46884e-05	0.000578016
SPTBN1	9670.49	-1.06867	0.23427	4.3249e-07	2.06688e-05
TRAPPC14	366.92	-1.06904	0.406499	0.000652712	0.00755809
RAI2	427.47	-1.06963	0.317779	6.68593e-05	0.0012685
TET3	2971.95	-1.07053	0.265306	5.09521e-06	0.000159234
ATP13A1	671.682	-1.07143	0.30159	3.411e-05	0.000743523
CELSR2	601.239	-1.07171	0.351533	0.000190529	0.00293756
ASIC1	410.951	-1.0723	0.283125	1.40255e-05	0.000368025
NFKB2	728.193	-1.07235	0.241287	8.54361e-07	3.60048e-05
SUPT5H	3116.6	-1.07419	0.350802	0.000193194	0.00296878
LOC101907085	113.67	-1.0759	0.430304	0.000904549	0.0096915
FBXO10	10944.2	-1.07615	0.31049	4.56167e-05	0.000944034
RECQL4	455.414	-1.07709	0.292689	2.11002e-05	0.000510005
UBAC1	404.813	-1.07732	0.269405	5.87591e-06	0.000180373
URB2	768.677	-1.0792	0.316885	5.68514e-05	0.00111829
CD276	1534.11	-1.0809	0.21182	3.29935e-08	2.37741e-06
CAMSAP3	89.3411	-1.08169	0.494031	0.00187759	0.0171068
HAS1	50.1762	-1.08292	0.831557	0.00770059	0.0483704
ZNF821	71.3812	-1.08305	0.609769	0.00421181	0.0310511
EPS15L1	4026.74	-1.08378	0.260111	2.86092e-06	9.61033e-05
ITGB5	1460.67	-1.08613	0.289507	1.56091e-05	0.000402737
KIAA1958	1266.68	-1.08659	0.210772	2.48741e-08	1.88003e-06
CACNA1B	78.7624	-1.08694	0.581749	0.00349164	0.0269768
COL2A1	292.071	-1.08777	0.306165	3.36186e-05	0.000736275
MAFK	65.7888	-1.08934	0.575514	0.00341129	0.0265329
SFPQ	1881.04	-1.08997	0.291978	1.67235e-05	0.000425801
EGR4	231.787	-1.09206	0.380026	0.000320316	0.00440617
ADD1	5842.17	-1.09287	0.262551	2.84208e-06	9.57018e-05
ELAC2	1402.7	-1.09305	0.275956	6.76509e-06	0.000199438
SOX15	627.74	-1.09815	0.257384	1.82634e-06	6.59711e-05
FLII	1060.43	-1.09851	0.295213	1.73864e-05	0.000436449
CCDC120	210.211	-1.0994	0.404838	0.000499736	0.00611243
GUCY1B1	313.844	-1.10113	0.320309	5.01162e-05	0.00101156
BOP1	512.064	-1.10196	0.287037	1.09929e-05	0.000299176
EHD1	266.202	-1.10307	0.305893	2.66654e-05	0.000613966
PXN	590.699	-1.10354	0.263417	2.97471e-06	9.94454e-05
CEP104	1269.78	-1.10417	0.257224	1.61828e-06	6.03363e-05
PIEZO1	829.066	-1.10437	0.270305	3.71546e-06	0.000120445
SLC10A4	1870.35	-1.10473	0.204215	6.12296e-09	5.95468e-07
RBSN	338.982	-1.10502	0.294903	1.54653e-05	0.000400513
TAF5L	5582.04	-1.10655	0.239588	3.58547e-07	1.74347e-05
DGKD	3697.07	-1.10702	0.218995	4.09861e-08	2.8716e-06
ZNF697	71.9063	-1.10714	0.525868	0.00218978	0.0191771
POLG	436.859	-1.10749	0.280186	6.90129e-06	0.000201631
DCLK2	2474.51	-1.10885	0.249184	7.90757e-07	3.41524e-05
DEF8	1221.35	-1.1094	0.213732	2.01239e-08	1.55979e-06
SPRY2	299.955	-1.11052	0.312483	3.24985e-05	0.000713991
TBC1D25	1028.12	-1.11255	0.228868	1.14892e-07	6.7418e-06
MUL1	1262.1	-1.11274	0.255556	1.17363e-06	4.74467e-05
HNRNPUL1	2412.26	-1.11379	0.259312	1.18591e-06	4.78043e-05
NCKIPSD	759.898	-1.11833	0.261432	1.70874e-06	6.28661e-05
FHIP1A	2150.78	-1.11834	0.237989	2.37865e-07	1.23652e-05
ZNF142	927.888	-1.12079	0.230391	1.06199e-07	6.30535e-06
PPP1R9B	121.951	-1.12084	0.425626	0.000604596	0.00710809
SLC48A1	644.985	-1.12209	0.236904	2.01824e-07	1.08789e-05
ARHGEF2	254.684	-1.12356	0.329021	5.29702e-05	0.00105994
TXLNA	1195.98	-1.12475	0.214824	1.54535e-08	1.27923e-06
HES7	52.52	-1.12491	0.639712	0.00403964	0.0300585
GSK3A	722.999	-1.12542	0.328421	5.00963e-05	0.00101156
SPATA2L	90.4176	-1.12644	0.529832	0.00200916	0.0179919
OSBP2	357.61	-1.12923	0.281528	5.25826e-06	0.000163594
PPRC1	1436.88	-1.1301	0.242491	2.90409e-07	1.46862e-05
GRINA	127.18	-1.1305	0.406057	0.00039742	0.00517502
MYO7A	308.646	-1.13182	0.286737	6.76888e-06	0.000199438
PPFIA1	5958.1	-1.13213	0.269401	2.30595e-06	8.01721e-05
SH3BP5L	4122.57	-1.13498	0.265319	1.64631e-06	6.10539e-05
USP20	521.441	-1.13504	0.347847	8.74948e-05	0.00155999
ATP6V0C	749.44	-1.13517	0.238017	1.67815e-07	9.33521e-06
EEIG1	154.37	-1.13581	0.451929	0.000821973	0.00899385
USP5	2445.66	-1.13584	0.240834	2.17977e-07	1.16146e-05
NSD2	1042.49	-1.13638	0.272362	2.63726e-06	8.92369e-05
MRC1	223.962	-1.13685	0.344273	7.71763e-05	0.00140667
CRAT	971.872	-1.13796	0.218663	1.81125e-08	1.45601e-06
NOD1	8012.53	-1.13941	0.271412	2.32807e-06	8.07393e-05
SSBP3	325.058	-1.13946	0.337097	5.8597e-05	0.00114453
VAPB	719.984	-1.14072	0.28341	4.92954e-06	0.000155102
SUGP2	858.346	-1.14087	0.356293	0.000105817	0.00182128
NPLOC4	5854.81	-1.14112	0.277882	3.43902e-06	0.000112566
WIPF2	3170.61	-1.14601	0.239541	1.50661e-07	8.45908e-06
LOC132345071	158.3	-1.14631	0.71301	0.00467596	0.0334854
TBC1D17	141.493	-1.14715	0.396124	0.000281008	0.00396835
PRCC	1085.73	-1.14926	0.243852	2.19184e-07	1.16343e-05
AP2A2	883.654	-1.14992	0.260759	9.10452e-07	3.82527e-05
FURIN	1415.44	-1.15014	0.238722	1.30463e-07	7.46643e-06
RAPGEFL1	565.626	-1.15025	0.243945	2.16163e-07	1.15622e-05
RAB28	891.847	-1.15034	0.255753	6.08466e-07	2.76534e-05
DHX30	2013.76	-1.15282	0.335634	4.74349e-05	0.000974413
ENTREP3	129.486	-1.15357	0.425168	0.000473245	0.00587102
GID4	520.991	-1.15365	0.254841	5.29034e-07	2.44428e-05
DENND5A	7175.18	-1.15445	0.29442	6.73465e-06	0.000199274
KLHL36	8440.41	-1.15539	0.254605	4.94963e-07	2.31766e-05
SORBS3	180.254	-1.15621	0.420087	0.000419075	0.00534686
MFHAS1	2738.41	-1.157	0.296339	7.84371e-06	0.00022353
POLD1	1327.47	-1.1587	0.232234	5.42785e-08	3.61173e-06
IER3	68.5577	-1.15897	0.569772	0.00238293	0.0204438
LAMP1	1565.74	-1.15945	0.233895	6.48325e-08	4.19703e-06
GGA1	114.765	-1.15965	0.438066	0.000562442	0.00673139
CRAMP1	783.187	-1.15999	0.295925	7.40316e-06	0.000212718
CLPTM1	698.116	-1.16075	0.23829	9.84737e-08	6.00646e-06
CASR	2350	-1.16123	0.201096	7.2104e-10	1.03376e-07
CSNK1D	2541.87	-1.16144	0.218441	9.59131e-09	8.71806e-07
TBC1D9B	2599.15	-1.16189	0.307203	1.26604e-05	0.000339245
STX5	607.847	-1.16316	0.241061	1.23812e-07	7.14463e-06
SNAI3	201.644	-1.16351	0.380776	0.000168609	0.0026646
GRK2	641.221	-1.16419	0.275744	2.07289e-06	7.3728e-05
PIM3	14311.3	-1.16459	0.273408	1.73444e-06	6.33662e-05
PALD1	74.2237	-1.16642	0.512153	0.00139758	0.0135538
UBA2	3820.75	-1.16718	0.25237	3.25386e-07	1.59336e-05
RELA	499.949	-1.16989	0.383239	0.000166538	0.00263487
PABPC1	1422.4	-1.16998	0.216034	5.52046e-09	5.52324e-07
TSC2	2533	-1.17	0.248977	2.27719e-07	1.19958e-05
FCGBP	150.029	-1.1704	0.37588	0.000136919	0.00224279
ZFP36L2	279.715	-1.17122	0.329126	2.98658e-05	0.000665614
NBEAL2	195.982	-1.17238	0.349318	6.15618e-05	0.00119188
CHPF2	413.231	-1.17327	0.336631	3.87179e-05	0.000824579
SLC6A11	394.286	-1.17328	0.296461	6.31116e-06	0.00018883
ESRRA	62.2546	-1.17423	0.564085	0.00212636	0.0187754
STK40	575.484	-1.1746	0.253083	3.02121e-07	1.50057e-05
ZNF598	1218.01	-1.17655	0.273866	1.46672e-06	5.57475e-05
CAND2	3169.83	-1.17741	0.277428	1.82606e-06	6.59711e-05
RAD23A	597.718	-1.17901	0.251062	2.31387e-07	1.2143e-05
RASD2	2631.84	-1.17974	0.305911	9.25783e-06	0.000255961
PLEKHM1	2224.1	-1.17987	0.24854	1.78213e-07	9.79608e-06
ACSS2	292.001	-1.18046	0.363335	8.77464e-05	0.00156247
ESYT1	11815.4	-1.18059	0.201818	5.30871e-10	8.18429e-08
ABCC1	1527.45	-1.18076	0.274876	1.46714e-06	5.57475e-05
WTIP	1001.84	-1.18206	0.333778	3.09356e-05	0.000685065
NPRL3	298.083	-1.18263	0.301887	7.34716e-06	0.000211547
MAX	715.974	-1.18332	0.234746	4.08594e-08	2.8716e-06
CLIC6	50.7381	-1.18612	0.672289	0.00367871	0.0279868
CDK5R1	74.9638	-1.18687	0.617434	0.00284429	0.0234193
CRMP1	209.352	-1.18899	0.336371	3.19324e-05	0.000704895
ABCA2	95.3334	-1.19106	0.470698	0.000724183	0.0082147
PHF1	330.647	-1.19277	0.321777	1.66981e-05	0.000425801
SENP3	1783.36	-1.19406	0.223443	8.01977e-09	7.4354e-07
NUP62	2352.96	-1.19473	0.300277	5.55922e-06	0.000171424
MAEA	1756.47	-1.19491	0.258413	3.18878e-07	1.56701e-05
CCAR2	5050.02	-1.19593	0.328828	2.11234e-05	0.000510005
AZIN2	2339.24	-1.19642	0.252075	1.75651e-07	9.73218e-06
SH3BP1	882.877	-1.19649	0.266862	6.18203e-07	2.78231e-05
KLHL21	310.321	-1.19655	0.29455	3.98654e-06	0.000128633
MANEAL	152.396	-1.19673	0.375477	0.000106472	0.0018303
PALLD	1553.66	-1.19709	0.28523	2.22269e-06	7.76658e-05
FKBP8	1068.38	-1.19886	0.239906	4.99842e-08	3.4075e-06
RNF215	410.285	-1.19889	0.324045	1.69971e-05	0.000429779
LOC786974	100.426	-1.20008	0.540788	0.00154203	0.0147085
MIB1	1177.16	-1.20104	0.223932	7.16546e-09	6.77891e-07
RBM33	352.428	-1.20105	0.279908	1.46323e-06	5.57475e-05
RAB5B	8802.02	-1.20176	0.277775	1.23747e-06	4.90555e-05
LDB3	49.1723	-1.20284	0.655232	0.00327224	0.0257024
TCF7	576.787	-1.20439	0.245254	7.69919e-08	4.93422e-06
SREBF2	459.027	-1.20796	0.255055	1.84569e-07	1.00569e-05
MCF2L	160.284	-1.20846	0.372422	8.49289e-05	0.00152008
CDK5R2	722.113	-1.21198	0.335057	2.27846e-05	0.000540726
C23H6orf136	154.428	-1.21476	0.43032	0.000323938	0.00443843
LINGO1	79.4585	-1.21705	0.522331	0.00118314	0.0119145
MEX3D	52.4003	-1.21817	0.680071	0.00347919	0.0268955
LOC112447400	118.011	-1.21839	0.407129	0.000192408	0.00296325
STIM1	708.492	-1.21879	0.299004	3.64296e-06	0.000118371
FBLN2	109.82	-1.21982	0.443805	0.000398966	0.00518544
BTBD18	1469.71	-1.22005	0.249411	8.86433e-08	5.52808e-06
TNK2	339.552	-1.2223	0.276535	8.07174e-07	3.45396e-05
ADAP1	1807.72	-1.2243	0.235483	1.69641e-08	1.37163e-06
OR4X16	313.496	-1.22489	0.2858	1.46139e-06	5.57475e-05
NFATC4	143.806	-1.22666	0.390275	0.000119118	0.00200553
DUSP7	7275.12	-1.22671	0.359518	4.81214e-05	0.000985603
TRABD	722.373	-1.22672	0.270389	4.67808e-07	2.22041e-05
SIPA1	1419.42	-1.22829	0.237584	2.01886e-08	1.55979e-06
EPS8L2	55.1711	-1.22862	0.62828	0.00257518	0.0216655
TFAP4	27.7549	-1.22905	1.17564	0.00783458	0.0490128
CANT1	408.905	-1.23011	0.277987	7.87666e-07	3.41248e-05
GTF3C1	905.32	-1.23213	0.260465	1.85128e-07	1.00569e-05
BCORL1	282.306	-1.23277	0.315378	7.24459e-06	0.000210134
CLSTN1	1060.89	-1.23292	0.253903	9.9711e-08	6.05537e-06
JRK	34.6287	-1.23331	0.871681	0.00580098	0.0392767
POMT2	881.085	-1.23357	0.222094	2.38433e-09	2.69584e-07
BMP2K	1151.7	-1.23565	0.213479	6.12048e-10	9.15242e-08
CUL4A	5805.8	-1.23704	0.36043	4.29544e-05	0.000896947
WDR81	368.796	-1.23791	0.340602	2.09674e-05	0.000508003
NR5A1	39.9516	-1.23845	0.783547	0.0045665	0.0329161
LOC532036	38.1062	-1.23932	0.920684	0.00608871	0.0407291
PLXNB2	76.6303	-1.23999	0.504884	0.000839672	0.00911578
UBE2M	46.8657	-1.24011	0.77589	0.00453898	0.0328256
OSBPL7	651.351	-1.24117	0.349015	2.76705e-05	0.00062981
MED22	338.332	-1.24345	0.291106	1.55156e-06	5.81606e-05
RHOV	33.7213	-1.24421	1.27216	0.00777291	0.0486856
MADD	1670.15	-1.24431	0.2817	7.94397e-07	3.42033e-05
TNS2	148.09	-1.24612	0.442988	0.000322582	0.00442858
ILRUN	2263.18	-1.2475	0.21488	5.35537e-10	8.18429e-08
CAMSAP1	2722.34	-1.24882	0.252707	6.30624e-08	4.11741e-06
IRF9	68.4724	-1.24905	0.545134	0.00125001	0.0124795
MAPK7	216.714	-1.24905	0.356656	3.39586e-05	0.000741386
RECQL5	273.71	-1.24966	0.327987	1.04238e-05	0.000285361
HIGD2A	543.294	-1.25131	0.271293	3.16287e-07	1.55979e-05
CLCN2	90.3679	-1.25174	0.562686	0.00144242	0.0139111
FMNL3	1298.23	-1.25175	0.210279	2.23584e-10	3.98639e-08
EIF4G1	1168.09	-1.25592	0.29938	2.11175e-06	7.45385e-05
CSRNP1	660.413	-1.25609	0.235033	7.50493e-09	7.00477e-07
SBK2	73.243	-1.25663	0.514677	0.000857296	0.00925349
ADAMTS4	2305.23	-1.25686	0.259517	1.03119e-07	6.18136e-06
SEC16A	475.394	-1.25822	0.257821	8.6294e-08	5.43027e-06
SOX4	384.23	-1.2595	0.329229	9.83556e-06	0.000270858
NOL6	1602.69	-1.26125	0.292685	1.26785e-06	4.96675e-05
VWA7	112.708	-1.26188	0.474877	0.000491309	0.00604657
CC2D1A	735.38	-1.26294	0.342748	1.67479e-05	0.000425801
LRRC8E	2107.3	-1.26437	0.239024	1.00685e-08	9.03368e-07
SSRP1	7151.72	-1.2661	0.305768	2.60432e-06	8.87704e-05
MCM2	4341.46	-1.27021	0.37643	5.07151e-05	0.00102069
HDAC10	497.783	-1.2713	0.324951	6.85657e-06	0.000201169
CAPN1	136.928	-1.27504	0.393487	8.2758e-05	0.00149082
TPPP	97.8573	-1.27617	0.542715	0.0010538	0.0109386
ZNF592	1912.82	-1.27725	0.229153	2.05426e-09	2.40072e-07
PLEKHG4	688.432	-1.27827	0.386688	6.46011e-05	0.00123238
AQP3	329.855	-1.28154	0.31805	4.23201e-06	0.000135298
FNIP1	339.638	-1.28261	0.294424	1.0013e-06	4.1692e-05
PI4KA	526.736	-1.28398	0.331742	8.00847e-06	0.000227293
ZBED4	1552.71	-1.28777	0.226192	1.0233e-09	1.35533e-07
WDR1	1127.16	-1.28811	0.233971	3.01005e-09	3.32228e-07
PLEKHM2	399.148	-1.28817	0.379948	4.82947e-05	0.000986507
LRP4	383.636	-1.29002	0.395571	7.48759e-05	0.00137738
RHBDF2	2464.28	-1.2902	0.342856	1.16204e-05	0.000313795
UNC13D	243.49	-1.29137	0.407102	0.000101648	0.00176924
KIF18B	402.815	-1.29243	0.315375	3.13008e-06	0.00010389
PREX1	853.265	-1.29609	0.237084	3.70665e-09	3.996e-07
FOXN4	36.6599	-1.29667	0.784516	0.00395084	0.0295718
UBE2O	1426.44	-1.29784	0.268748	1.06548e-07	6.30535e-06
DLG5	8674.51	-1.29862	0.227739	9.48644e-10	1.28085e-07
SLC6A1	138.128	-1.3008	0.409316	9.82321e-05	0.00171838
KANK2	520.577	-1.30136	0.295221	7.97406e-07	3.42269e-05
KLHDC10	207.484	-1.30301	0.334801	7.29553e-06	0.000210933
SEMA4B	2176.05	-1.30328	0.244877	8.11318e-09	7.47218e-07
LOC505773	590.49	-1.30557	0.248001	1.13344e-08	9.9764e-07
PIK3R2	366.443	-1.30621	0.367539	2.65149e-05	0.000612529
BRD4	3986.07	-1.30689	0.28039	2.39178e-07	1.23652e-05
THRA	95.6701	-1.30781	0.529946	0.000773448	0.00861197
TFE3	1643.43	-1.30942	0.230986	1.16065e-09	1.50852e-07
LOC505773_1	490.261	-1.31076	0.338371	7.75091e-06	0.000221794
SF3A1	4701.29	-1.31091	0.253699	1.84698e-08	1.46777e-06
TAP1	204.444	-1.31465	0.371756	2.82787e-05	0.000641553
NACAD	383.584	-1.31569	0.468564	0.000299355	0.00417565
DVL3	1243.09	-1.31637	0.313212	1.93585e-06	6.95656e-05
GMEB2	102.37	-1.32146	0.531631	0.000729624	0.00826293
SOCS3	121.004	-1.32301	0.440542	0.000170326	0.00268563
PRRT4	30.5627	-1.32577	0.923083	0.00505628	0.035514
SLC16A5	262.412	-1.32683	0.3351	5.46204e-06	0.000168801
VPS26B	645.741	-1.32985	0.286945	2.71047e-07	1.38075e-05
CELSR3	74.4239	-1.33132	0.536075	0.000732222	0.00827888
DMPK	751.902	-1.33711	0.261923	2.56377e-08	1.9169e-06
VARS1	2041.53	-1.33893	0.298504	5.33287e-07	2.45577e-05
ZMIZ2	257.743	-1.33946	0.310204	1.16519e-06	4.72427e-05
RBM10	347.298	-1.34018	0.288583	2.52044e-07	1.29821e-05
PEX5	680.619	-1.34079	0.279332	1.20244e-07	6.96764e-06
KCNQ1	312.041	-1.34114	0.336339	4.79562e-06	0.000151574
MMP15	37.8691	-1.34239	0.758855	0.00319028	0.0252949
MGRN1	671.24	-1.34246	0.262693	2.51808e-08	1.89292e-06
PNPLA2	73.2095	-1.34477	0.556506	0.000843536	0.0091349
FUS	884.348	-1.34676	0.224206	1.49196e-10	2.78243e-08
SESN2	3159.08	-1.34692	0.281898	1.2868e-07	7.39487e-06
C21H15orf39	511.778	-1.34874	0.290563	2.58846e-07	1.32833e-05
ITPR3	173.832	-1.34907	0.458745	0.000200612	0.00306391
LOC107132793	50.1738	-1.34947	0.699263	0.00233369	0.0201331
CDC42BPB	504.444	-1.35046	0.272315	5.38648e-08	3.60143e-06
CABLES2	1072.67	-1.35287	0.242649	1.91515e-09	2.29901e-07
PACS1	366.605	-1.35485	0.302559	5.56235e-07	2.54459e-05
TRAPPC12	895.879	-1.35782	0.230981	3.2682e-10	5.47601e-08
KDF1	55.6344	-1.35866	0.609466	0.00128344	0.0127345
PIGQ	276.929	-1.36051	0.302356	5.0221e-07	2.3437e-05
SYT2	86.8834	-1.36205	0.532003	0.000559376	0.00671203
GREB1	700.488	-1.36549	0.33851	3.83099e-06	0.000123901
ADAMTS2	163.918	-1.36553	0.402798	4.41539e-05	0.00091786
SETDB1	2508.25	-1.36697	0.201902	1.16331e-12	3.85195e-10
SPEG	126.94	-1.36836	0.441793	0.000122638	0.00205237
DNAJC30	432.571	-1.37201	0.27515	4.62543e-08	3.18445e-06
AP2A1	236.218	-1.37216	0.329419	2.20458e-06	7.7227e-05
SPRYD3	556.812	-1.37304	0.26245	1.27737e-08	1.08984e-06
ANKIB1	1535.43	-1.37351	0.20955	4.39277e-12	1.27271e-09
SLC27A4	78.7633	-1.37483	0.50376	0.00036287	0.0048247
CASP2	1991.45	-1.38063	0.230157	1.52056e-10	2.78243e-08
FGD5	145.871	-1.38087	0.371032	1.32711e-05	0.000352717
OGFR	898.598	-1.38118	0.239087	5.82844e-10	8.81045e-08
DOCK6	3451.4	-1.38193	0.210657	4.20624e-12	1.2446e-09
OR4X2B	756.093	-1.38277	0.240824	7.20654e-10	1.03376e-07
MEF2D	315.942	-1.38387	0.31081	6.16417e-07	2.78231e-05
DZIP1L	191.065	-1.38575	0.373728	1.37049e-05	0.000360291
LLGL2	12521.1	-1.38581	0.314831	7.63067e-07	3.34763e-05
MAPKBP1	1205.38	-1.3889	0.267292	1.51276e-08	1.25975e-06
SIN3B	2819.14	-1.39127	0.259767	6.3228e-09	6.10633e-07
SPTB	1371.74	-1.39348	0.281759	5.4979e-08	3.64092e-06
MAP3K10	138.219	-1.39775	0.39837	3.01988e-05	0.000670887
CARMIL2	5245.46	-1.39929	0.22455	3.48861e-11	8.36484e-09
ZBED1	64.734	-1.40141	0.55921	0.000651703	0.0075527
SOCS7	1387.06	-1.40144	0.327954	1.32858e-06	5.1755e-05
SBNO2	764.876	-1.40228	0.267572	1.19092e-08	1.03513e-06
CASTOR2	354.525	-1.40681	0.518875	0.000362884	0.0048247
GNAI2	939.105	-1.40874	0.247317	9.24604e-10	1.26063e-07
RPUSD1	112.268	-1.41059	0.488745	0.000221908	0.00331836
CNKSR1	168.74	-1.41235	0.405684	3.22375e-05	0.000710467
ALPK3	609.945	-1.41281	0.238233	2.26574e-10	3.98856e-08
TPRN	75.1973	-1.41327	0.549054	0.000543984	0.00654994
LAMB1	821.106	-1.41416	0.241695	3.66371e-10	5.99426e-08
SLC45A4	757.027	-1.41544	0.228164	4.18122e-11	9.53249e-09
RXRA	65.9606	-1.41817	0.569239	0.000671804	0.00773408
XPO6	1870.4	-1.41944	0.207849	6.47852e-13	2.31017e-10
SFXN2	81.8069	-1.41964	0.548858	0.00052291	0.00634119
HDAC7	3115.04	-1.42126	0.197482	4.73944e-14	2.44116e-11
AKAP1	1570.02	-1.4217	0.226562	2.70087e-11	6.70733e-09
KLF4	143.885	-1.42235	0.372951	9.05409e-06	0.000252335
EPN1	340.267	-1.42294	0.39178	1.81745e-05	0.000452152
ATF6B	438.156	-1.42453	0.261146	3.61653e-09	3.92931e-07
PLXND1	548.751	-1.42493	0.316506	4.69839e-07	2.22247e-05
TGFBRAP1	907.822	-1.42673	0.248118	6.69708e-10	9.80382e-08
ARNT2	135.471	-1.42745	0.479699	0.0001708	0.00269005
SMN2	214.608	-1.42834	0.326618	8.45197e-07	3.57269e-05
SH3PXD2A	133.432	-1.42951	0.413173	3.44127e-05	0.000748948
TMCC2	510.585	-1.43337	0.3398	1.67214e-06	6.16829e-05
KIAA0100	945.79	-1.43505	0.265186	4.57576e-09	4.78459e-07
CUX2	573.268	-1.43548	0.243519	2.79345e-10	4.85606e-08
ZSWIM4	305.085	-1.43724	0.369631	6.63923e-06	0.000196869
DYRK2	557.898	-1.43992	0.273528	1.02813e-08	9.16554e-07
EHMT2	1478.85	-1.44239	0.220813	4.89097e-12	1.38814e-09
MFSD3	73.8658	-1.44242	0.511368	0.000269332	0.00384164
IREB2	1489.56	-1.44459	0.262659	2.76899e-09	3.08067e-07
CENPM	125.988	-1.44709	0.409768	2.5823e-05	0.000599533
TMEM94	1375.12	-1.44849	0.300052	9.55046e-08	5.87211e-06
MAP4K2	872.987	-1.44874	0.250369	5.30538e-10	8.18429e-08
MPRIP	4604.12	-1.44898	0.346458	1.88813e-06	6.80265e-05
TEPSIN	180.876	-1.44924	0.498024	0.000202688	0.00308064
DAPK3	1345.72	-1.45277	0.215897	1.28782e-12	4.08222e-10
CCDC9	313.099	-1.45362	0.291553	4.36214e-08	3.01812e-06
INCENP	1087.27	-1.45373	0.364623	4.32284e-06	0.000137885
SLC35E1	702.678	-1.45397	0.235834	5.20723e-11	1.11411e-08
ZNF76	3199.47	-1.45575	0.294472	5.34433e-08	3.59051e-06
AGPAT1	442.005	-1.45581	0.282768	1.89311e-08	1.4849e-06
PLPPR2	146.331	-1.45878	0.456374	8.31421e-05	0.00149581
PSD4	416.186	-1.46229	0.279336	1.18787e-08	1.03513e-06
CHERP	470.41	-1.46347	0.293349	4.30911e-08	2.99634e-06
PSMD3	4265.15	-1.46429	0.314211	2.20055e-07	1.16362e-05
ZDHHC8	432.666	-1.46692	0.271389	4.67647e-09	4.85341e-07
C3H1orf226	510.278	-1.46916	0.271566	4.54887e-09	4.78459e-07
ZDHHC18	715.093	-1.46932	0.335124	7.78166e-07	3.39246e-05
GNA11	1468.57	-1.47118	0.303966	8.96204e-08	5.56407e-06
NR4A1	1893.88	-1.47285	0.291766	3.11435e-08	2.29136e-06
SHF	69.5683	-1.47754	0.558728	0.000421455	0.0053723
PPP1R3F	73.7322	-1.4785	0.528023	0.000281069	0.00396835
CNN1	244.967	-1.48029	0.307651	1.02301e-07	6.15888e-06
FOXP4	137.613	-1.48176	0.474266	0.000103605	0.00179655
CAMKV	305.478	-1.48307	0.294941	3.46893e-08	2.47397e-06
GPR137	655.702	-1.48776	0.330142	4.41296e-07	2.10175e-05
NR3C2	9394.55	-1.48965	0.243229	6.53334e-11	1.33616e-08
SH2D3C	441.316	-1.49129	0.284544	1.13111e-08	9.9764e-07
TAOK2	203.024	-1.49264	0.344457	9.8894e-07	4.13009e-05
RAVER1	1058.78	-1.49475	0.289136	1.62756e-08	1.32365e-06
LOC615130	31.1883	-1.49916	0.846135	0.00284466	0.0234193
SRF	151.641	-1.4995	0.461369	6.7688e-05	0.00127725
POLR2A	3010.56	-1.50045	0.294568	2.41203e-08	1.83301e-06
PLCG1	1361.74	-1.50068	0.287657	1.25415e-08	1.07663e-06
SPDYC	219.694	-1.50111	0.354478	1.50071e-06	5.68675e-05
LIMK1	37.7108	-1.50115	0.768743	0.00201891	0.0180676
ATP2A2	9576.12	-1.50458	0.260552	5.33591e-10	8.18429e-08
SLC9A1	1363.95	-1.5053	0.313094	1.01574e-07	6.14172e-06
GGA3	569.1	-1.50793	0.270321	1.72295e-09	2.15865e-07
SLC39A13	65.5287	-1.51381	0.551727	0.000320915	0.00441005
BRINP2	7889.64	-1.51883	0.243377	2.91716e-11	7.11737e-09
IRAK1	189.207	-1.52009	0.340309	5.15224e-07	2.38841e-05
ZSWIM8	2500.6	-1.52023	0.273707	1.92753e-09	2.29901e-07
DNM2	917.254	-1.52135	0.233876	5.584e-12	1.55313e-09
OTUD5	1388.78	-1.52376	0.239559	1.43219e-11	3.62135e-09
ZNF746	257.186	-1.52388	0.353361	1.06239e-06	4.39723e-05
RBM15B	2154.51	-1.53283	0.286435	5.93566e-09	5.81319e-07
RNPEPL1	132.582	-1.5336	0.724849	0.00139362	0.0135343
LETM1	628.598	-1.53625	0.285005	4.88379e-09	4.99403e-07
TSC22D2	6300.58	-1.53722	0.193705	1.52095e-16	1.24423e-13
TMEM82	35.2438	-1.53821	0.777467	0.0019086	0.0172805
PITPNM1	302.045	-1.53865	0.291875	9.24807e-09	8.46138e-07
SLC4A2	547.845	-1.53963	0.300734	2.08588e-08	1.59386e-06
ESPL1	3138.52	-1.54022	0.289902	7.28377e-09	6.84429e-07
TMEM63B	589.104	-1.54097	0.263614	3.5443e-10	5.86792e-08
MYRF	40.4589	-1.5435	0.763617	0.00178026	0.0164724
DCAF15	1035.19	-1.54821	0.271225	7.89876e-10	1.10958e-07
FLNC	6282.63	-1.55577	0.262319	2.05681e-10	3.71482e-08
HNRNPL	739.168	-1.55634	0.278082	1.5066e-09	1.92223e-07
DENND4B	321.074	-1.55743	0.312409	4.10907e-08	2.8716e-06
WDR90	83.1614	-1.55751	0.49671	9.30389e-05	0.00164408
PHC1	1457.03	-1.55836	0.250797	4.34207e-11	9.73955e-09
RNF103	376.759	-1.56658	0.290922	4.96959e-09	5.04467e-07
ZNF384	585.814	-1.56942	0.281785	1.74927e-09	2.17206e-07
MED20	1025.98	-1.57586	0.227346	2.94238e-13	1.10594e-10
GNB2	2993.97	-1.5773	0.203138	5.83247e-16	4.26906e-13
LRRC32	53.8185	-1.57834	0.646054	0.000676906	0.00777351
EDC4	1644.34	-1.58051	0.283461	1.65647e-09	2.09423e-07
INTS1	526.781	-1.58194	0.270142	3.25349e-10	5.47601e-08
FBXO31	1067.35	-1.59512	0.224923	9.3402e-14	4.19014e-11
MLLT1	1203.42	-1.59666	0.265379	1.21712e-10	2.31869e-08
ARAP1	129.549	-1.59835	0.410257	5.99081e-06	0.000182707
PDE2A	47.4618	-1.60076	0.748989	0.00135587	0.0132883
GRIP2	430.868	-1.60803	0.263358	6.97716e-11	1.40625e-08
RAPGEF3	272.88	-1.60838	0.308523	1.21342e-08	1.04814e-06
LMF2	35.5197	-1.60907	0.887979	0.00233799	0.0201577
LOC790134	458.786	-1.60939	0.306028	9.66527e-09	8.72824e-07
NEURL4	199.132	-1.60982	0.340911	1.50849e-07	8.45908e-06
RTL6	67.0626	-1.61067	0.531555	0.000130388	0.00214847
ZNF319	107.497	-1.61304	0.424504	8.63802e-06	0.000242195
REM2	433.435	-1.61504	0.261036	4.17653e-11	9.53249e-09
ANKRD13B	68.5869	-1.6155	0.523223	0.000108042	0.00184716
SBF1	659.4	-1.61644	0.330607	6.48854e-08	4.19703e-06
PARP12	26497.1	-1.6188	0.263901	5.48492e-11	1.15574e-08
ZNF395	547.507	-1.62019	0.279868	4.7682e-10	7.71063e-08
PLEKHG2	197.25	-1.62179	0.3508	2.38591e-07	1.23652e-05
MAP2K7	544.484	-1.62595	0.303898	5.77912e-09	5.70002e-07
DMWD	490.666	-1.62717	0.344497	1.47761e-07	8.3533e-06
MAP1S	732.631	-1.62741	0.3616	4.1861e-07	2.00745e-05
RARA	278.977	-1.62806	0.299915	3.76319e-09	4.02574e-07
ASPHD2	401.85	-1.63485	0.286693	7.8323e-10	1.10958e-07
TRIM45	91.3719	-1.63753	0.470299	2.84471e-05	0.000641701
TBC1D10A	1726.48	-1.64692	0.215398	1.42088e-15	9.88008e-13
OLFML2A	54.5448	-1.64861	0.614473	0.000354896	0.00474115
BAK1	70.3791	-1.65419	0.565832	0.000175695	0.00275467
TOLLIP	1376.77	-1.6555	0.36033	2.63583e-07	1.34767e-05
SLC25A22	2659.11	-1.65801	0.273357	8.60369e-11	1.70931e-08
MICAL1	1641.35	-1.65803	0.342654	7.85392e-08	4.98742e-06
KCTD2	1941.77	-1.66292	0.331271	3.14416e-08	2.29136e-06
CDC42BPG	88.0247	-1.66397	0.478631	2.86007e-05	0.000641701
FAM219A	619.607	-1.66542	0.275823	1.04405e-10	2.04502e-08
INTS3	2856.97	-1.66874	0.27685	1.0866e-10	2.0988e-08
FOXM1	545.123	-1.66973	0.25521	4.16199e-12	1.2446e-09
BAP1	907.688	-1.67049	0.225039	7.81165e-15	4.52653e-12
PHF23	155.998	-1.6721	0.395382	1.43843e-06	5.52604e-05
NCAN	42.1994	-1.67259	0.702663	0.000742059	0.00834937
LTBR	294.542	-1.68197	0.302763	1.8173e-09	2.23657e-07
BCAR1	505.821	-1.68554	0.273961	5.09935e-11	1.10807e-08
NELFB	1601.2	-1.68893	0.38458	6.6039e-07	2.9626e-05
TAB1	1363.63	-1.68905	0.297046	8.30301e-10	1.1547e-07
RNF43	214.691	-1.69593	0.338181	3.3982e-08	2.43602e-06
PPP2R5B	124.096	-1.70186	0.411609	2.10766e-06	7.45385e-05
MED12	148.612	-1.70501	0.436458	5.40433e-06	0.00016739
SALL2	512.335	-1.70866	0.264435	6.92246e-12	1.88766e-09
PGAP6	206.15	-1.71117	0.349162	5.84335e-08	3.83318e-06
REXO1	2846.86	-1.7151	0.247113	2.57294e-13	1.02234e-10
LOC132345463	74.1662	-1.71606	0.512437	4.24299e-05	0.000888664
DTX2	1766.99	-1.71617	0.225011	1.60262e-15	1.06131e-12
EFS	66.8755	-1.71659	0.544447	8.21583e-05	0.00148387
AXIN2	346.065	-1.71844	0.321422	5.76807e-09	5.70002e-07
KLHL22	121.337	-1.71871	0.409729	1.59616e-06	5.96715e-05
LRRC20	75.798	-1.72244	0.589028	0.000171663	0.00269754
RND2	120.012	-1.72345	0.444607	5.74864e-06	0.000176872
GJA4	4491.15	-1.72546	0.200563	5.72271e-19	8.84286e-16
GMIP	267.259	-1.7282	0.413833	1.736e-06	6.33662e-05
KLHL25	6337.2	-1.73207	0.219921	2.67979e-16	2.07043e-13
SLC25A1	600.161	-1.73241	0.243887	8.04564e-14	3.72969e-11
KCNH4	38.6491	-1.735	0.71566	0.000665249	0.00767133
OR4X2	116.007	-1.73546	0.409635	1.32421e-06	5.17298e-05
SEMA4C	34.1008	-1.73559	0.883003	0.0016838	0.0157794
KIF1C	168.815	-1.74429	0.366256	1.18259e-07	6.88127e-06
PBX2	108.764	-1.75174	0.433236	2.94209e-06	9.85921e-05
PLXNA1	223.719	-1.75585	0.553505	7.4674e-05	0.00137549
SF3A2	307.071	-1.76111	0.343862	1.89453e-08	1.4849e-06
ACTN1	5875.67	-1.76353	0.248028	7.46934e-14	3.58194e-11
TMEM198	169.135	-1.76437	0.366316	8.66846e-08	5.43028e-06
TP53BP2	2411.97	-1.77073	0.269185	3.02371e-12	9.34461e-10
STRN4	361.774	-1.77879	0.361665	5.30727e-08	3.58292e-06
NOS3	61.3338	-1.78149	0.585963	0.000118451	0.00199673
PTCH2	222.426	-1.7836	0.463209	6.50212e-06	0.000194045
SIDT2	2211.21	-1.78892	0.204878	1.66615e-19	2.89639e-16
ZNF202	57.989	-1.79157	0.568542	8.22654e-05	0.00148387
LOC112446467	1016.77	-1.79313	0.221223	3.4532e-17	3.20157e-14
R3HDM4	287.885	-1.79543	0.306937	2.99896e-10	5.14895e-08
VPS37B	463.773	-1.7996	0.264757	6.91999e-13	2.40591e-10
TONSL	1584.79	-1.79984	0.258594	2.17944e-13	8.91456e-11
CD72	24.8035	-1.80682	0.990722	0.00227221	0.0197621
MAP3K15	1930.48	-1.80843	0.295486	5.7932e-11	1.20248e-08
PLXNB1	22.4629	-1.81887	1.03847	0.00253004	0.0213762
CRACDL	349.179	-1.82932	0.380874	9.22728e-08	5.70328e-06
KLF16	133.211	-1.8414	0.389937	1.34054e-07	7.64052e-06
ELAVL3	55.8896	-1.8516	0.602417	0.000103535	0.00179655
MBOAT7	118.833	-1.85373	0.567245	5.39746e-05	0.00107694
MAN2C1	50.6867	-1.85486	0.63094	0.000157005	0.00251552
IQSEC1	210.432	-1.86186	0.347155	4.86874e-09	4.99403e-07
HCN2	753.737	-1.86361	0.338068	2.12688e-09	2.46488e-07
ZBED1_1	64.637	-1.88203	0.545334	2.85899e-05	0.000641701
PRAG1	921.538	-1.88344	0.292316	7.25529e-12	1.94037e-09
DGKQ	107.588	-1.88474	0.455485	1.99207e-06	7.12178e-05
MST1R	363.295	-1.88699	0.304439	3.6001e-11	8.48586e-09
PPP6R1	413.816	-1.8961	0.358024	7.07607e-09	6.7402e-07
KAT2A	3618.66	-1.89917	0.252535	3.39818e-15	2.14812e-12
HMCN2	25.4469	-1.89946	0.928769	0.00147092	0.0141271
RCOR2	1313.36	-1.89949	0.265182	4.92355e-14	2.44542e-11
ZNF703	38.935	-1.90699	0.999071	0.0017983	0.0166239
PDE4A	720.228	-1.92082	0.415845	2.12439e-07	1.14069e-05
PCNX3	604.468	-1.93414	0.288634	1.29156e-12	4.08222e-10
MED15	1362.1	-1.94197	0.233134	5.1384e-18	7.14598e-15
B4GALT2	190.204	-1.9437	0.363037	5.22331e-09	5.26381e-07
NPR2	424.68	-1.95799	0.285112	4.05129e-13	1.48266e-10
SPINDOC	46.463	-1.96391	0.653705	0.000125159	0.00208205
USP43	481.272	-1.98008	0.359087	2.05411e-09	2.40072e-07
CTDNEP1	48.9275	-1.98253	0.666445	0.000128775	0.00212441
COMMD7	54.2033	-2.00081	0.595084	3.82502e-05	0.00081712
SMG9	71.6223	-2.00897	0.530426	7.58112e-06	0.000217383
WASHC1	442.991	-2.01584	0.270093	4.9931e-15	3.01909e-12
ENTHD1	44.6242	-2.01667	0.714494	0.000215505	0.00323653
PCDH1	173.178	-2.03025	0.35938	9.6494e-10	1.29033e-07
DVL2	2969.6	-2.0523	0.365973	1.11396e-09	1.46149e-07
PLCB3	93.6751	-2.06379	0.454211	2.99511e-07	1.49831e-05
CHPF	619.393	-2.07751	0.295374	1.23101e-13	5.34991e-11
PPP1R16A	22.5369	-2.08512	1.09607	0.00176867	0.0163761
WIZ	400.28	-2.09263	0.284467	1.17238e-14	6.2709e-12
LOC132344726	222.638	-2.12261	0.330084	7.70878e-12	2.02275e-09
SLC6A8	743.472	-2.12353	0.288825	1.17069e-14	6.2709e-12
DET1	234.914	-2.14727	0.319071	1.02774e-12	3.48605e-10
FGD1	1065.09	-2.15652	0.25986	6.39976e-18	7.41679e-15
DVL1	317.371	-2.16511	0.421892	1.59179e-08	1.30217e-06
ANKRD34B	46.8146	-2.20635	0.655455	3.73255e-05	0.000803539
MTA1	281.113	-2.21058	0.317756	2.10544e-13	8.87284e-11
XYLT2	31.8785	-2.22878	0.80085	0.000233217	0.00344424
GRAMD1A	277.661	-2.23451	0.349821	1.0098e-11	2.60062e-09
GIT1	1692.85	-2.26252	0.369343	4.88621e-11	1.07861e-08
DDR1	126.862	-2.2665	0.401223	8.84302e-10	1.21762e-07
VASP	38.0068	-2.32188	0.718371	5.80567e-05	0.00113718
LRP10	100.797	-2.34723	0.454243	1.32072e-08	1.11317e-06
TRIM3	672.285	-2.4482	0.269576	6.62264e-21	1.31573e-17
LOC112443722	27.5667	-2.46011	1.17623	0.00101876	0.0106756
TAF1C	281.838	-2.47348	0.310644	1.00369e-16	8.72394e-14
REEP2	81.3641	-2.49899	0.526719	1.15698e-07	6.76053e-06
SREBF1	159.434	-2.57802	0.373221	2.92112e-13	1.10594e-10
CLDN23	51.7392	-2.71032	0.639774	1.24164e-06	4.90555e-05
SH2B1	44.9642	-2.76263	0.718627	6.3138e-06	0.00018883
TERT	95.7474	-2.80867	0.50804	1.92866e-09	2.29901e-07
EPHB3	30.8118	-3.29016	1.00937	5.77075e-05	0.00113353
KCNN1	25.0318	-3.37947	0.967015	2.88742e-05	0.000646624
LOC132344272	33.8529	-4.56147	0.982956	4.79309e-07	2.25194e-05
LOC112445101	47.6937	-5.11282	0.892846	1.93417e-09	2.29901e-07
