## Supplementary material for "METTL7A improves bovine IVF embryo competence by attenuating oxidative stress": Table S4

### Sheet: Table S4. DEGs in ICM
SYMBOL	baseMean	log2FoldChange	lfcSE	pvalue	padj
CCDC113	106.932	10.9028	3.01154	1.00541e-13	1.52566e-10
LOC132344884	48.5015	9.48697	2.9556	1.78819e-09	9.94951e-07
LOC112445144	17.863	7.48545	2.97412	1.2611e-05	0.000956829
MSANTD5	17.0865	7.46637	2.90742	6.87186e-06	0.00064081
ADAM12	17.1098	7.45267	2.92954	9.07712e-06	0.000769113
PRRX1	15.4889	7.23044	2.94304	1.88535e-05	0.00129507
ADAMTS5	15.6888	7.10008	3.06591	5.96629e-05	0.00304554
PLPP4	12.6451	6.82637	2.92092	4.21669e-05	0.00238593
LUM	4120.54	6.47943	2.18053	4.75495e-05	0.00256031
SCARA3	11.4251	6.46854	3.03642	0.000162071	0.00609298
LOC112445199	10.1378	6.38011	2.90436	9.9437e-05	0.00436674
LOC132346424	10.6043	6.34326	3.00633	0.000174924	0.00644553
SPINK1	10.6273	6.25108	3.08262	0.000270623	0.00889221
TRNAC-GCA_53	10.0134	6.18532	3.03344	0.000249918	0.00841056
SP140L	9.6948	6.17257	2.99324	0.000219231	0.00757694
LOC100850574	9.5534	6.14954	2.9879	0.000223242	0.00769906
GDF9	9.32331	5.93847	3.11734	0.00046125	0.0129398
CSRP3	151.456	5.66376	1.81249	4.09261e-05	0.0023428
OTOL1	15.5062	5.29047	1.7549	0.000107683	0.0045853
SNAI2	41.7756	5.27472	1.24663	1.87491e-06	0.000242605
ZBP1	37.9215	5.0936	1.52247	3.02749e-05	0.00192148
CPXM2	90.5437	5.06414	0.857597	2.79367e-10	2.22057e-07
VTCN1	20.9557	5.00275	1.45346	5.40446e-05	0.00281032
TNC	51.8242	4.78001	0.960093	5.42345e-08	1.64597e-05
IVL	60.1474	4.71097	0.936811	3.93233e-08	1.26228e-05
MELTF	16.7323	4.69896	1.43027	0.000103565	0.0044785
IGF2	17.9409	4.60063	1.68445	0.000380172	0.0113319
MFAP2	69.4977	4.51775	1.05189	8.86537e-07	0.000139604
ZSWIM2	21.7086	4.48606	1.42978	0.000106921	0.00457624
GAL3ST1	10.6578	4.47029	1.93289	0.000757035	0.0177478
LOC100139670	450.137	4.44978	2.52104	0.000797304	0.0182309
PRKG2	20.0055	4.42923	1.37726	9.55208e-05	0.00429163
LOC101906447	15.1373	4.42555	1.55342	0.00032462	0.0102044
ZFHX4	15.0866	4.3779	1.59873	0.000415733	0.0120686
DPYD	14.7677	4.36909	1.57051	0.000383619	0.0114142
MAGED4B	60.0897	4.29989	0.933776	2.09889e-07	4.67039e-05
CD44	117.352	4.26826	0.868018	3.42412e-08	1.16644e-05
NAV3	20.9109	4.24081	1.121	1.36071e-05	0.00100947
LOC132343198	22.9736	4.22014	1.28776	6.01072e-05	0.00305887
GPRC5A	20.5255	4.18711	1.93908	0.000778542	0.0180675
BLNK	95.7441	4.16995	0.833625	3.16608e-08	1.101e-05
MUC5AC	12.964	4.14178	1.57025	0.000568667	0.0149279
ITGB8	23.1716	4.10441	1.44376	0.000199534	0.00707139
CASP4	54.7804	4.0434	0.930335	8.31259e-07	0.000132146
ST8SIA4	65.1366	3.98451	0.796131	2.46461e-08	9.14205e-06
RGN	433.024	3.91321	0.407577	3.743e-23	3.12391e-19
TGM3	21.661	3.85294	1.58325	0.000528893	0.0142622
PTGDS	53.5989	3.78536	0.913246	1.863e-06	0.000242605
LOC132342082	18.7172	3.76742	1.49211	0.000497981	0.0136267
TEX36	12.6348	3.76472	1.84797	0.00163773	0.0294456
LOC101908095	20.4357	3.76121	1.25536	0.000144937	0.00571935
AIFM3	24.554	3.74864	1.216	9.56438e-05	0.00429163
LOC132344793	297.643	3.71839	0.365666	1.17024e-25	1.95336e-21
LOC132344726	35.9957	3.69318	0.910004	2.19956e-06	0.000276567
CFH	17.542	3.66331	1.40082	0.000396467	0.011663
DTNA	31.9708	3.65822	0.910755	3.70001e-06	0.000395901
NTN5	16.0784	3.63308	1.32511	0.000324157	0.0102044
HPN	40.4325	3.62821	0.883251	2.27022e-06	0.000281686
LOC101907085	22.3681	3.62783	1.08515	3.98847e-05	0.00231165
LOC112446454	11.3905	3.62658	1.81536	0.00186737	0.0318427
MMP9	160.738	3.57073	0.713862	2.45099e-08	9.14205e-06
NCF4	12.1518	3.55275	2.03148	0.00251562	0.0389163
CITED4	16.8336	3.51017	1.58635	0.000993253	0.0208284
LOC112445044	33.8804	3.50715	1.21419	0.000149518	0.00585206
LOC132343336	20.7534	3.45694	1.2535	0.000255096	0.00855614
SELENOM	268.085	3.44831	0.677156	1.73178e-08	6.88261e-06
TMPRSS11BNL	15.0659	3.44399	1.43515	0.000731576	0.0174449
LOC112446467	114.994	3.43804	0.528229	3.07712e-12	3.42422e-09
TKDP4	126.941	3.43744	1.78048	0.000945027	0.0202495
SLC26A1	10.3161	3.43664	1.90643	0.00268259	0.0404496
GRIN3B	10.7564	3.43025	1.91182	0.00256005	0.0391713
SORBS2	67.2798	3.41128	1.17896	0.000110057	0.00463909
LOC790134	58.2136	3.40233	0.617303	1.67975e-09	9.6684e-07
LOC781635	10.1896	3.39821	1.9293	0.00284981	0.0418006
DUSP15	26.4758	3.39559	1.09695	9.45149e-05	0.00427546
NDUFA4L2	27.9059	3.37729	2.00052	0.00175605	0.0307889
PGAM2	2094.67	3.29594	0.543316	7.06762e-11	6.55404e-08
PDGFC	71.0067	3.26343	0.995222	3.60876e-05	0.00215134
PTPRO	10.0733	3.23288	2.12114	0.00373974	0.0487686
IFIT5	126.507	3.23026	0.861151	7.60738e-06	0.000690122
LOC112445136	9.89988	3.22702	1.98647	0.00331485	0.0452424
LOC781841	11.9402	3.21833	2.00798	0.00247562	0.0385222
LOC132343774	18.4786	3.20432	1.298	0.000532186	0.0143094
CD80	26.991	3.1921	0.960356	4.62688e-05	0.00253219
FES	47.7285	3.1672	0.894132	1.52647e-05	0.00110303
SRARP	358.415	3.15419	0.559246	8.98183e-10	5.99699e-07
CA2	595.265	3.15176	1.42343	0.000603082	0.0154138
MGP	26.3243	3.14426	1.62507	0.00133626	0.0254912
SYBU	23.3912	3.10434	1.30421	0.000582811	0.0151016
SUFU	11.5853	3.06353	1.76795	0.00255175	0.0391487
TENM1	18.2209	3.04289	1.1275	0.000301462	0.00965835
IGFBP7	655.334	3.02725	2.11632	0.00189132	0.032116
ACCS	27.3611	3.01504	1.02919	0.000150634	0.00585206
PI15	41.9136	3.01453	1.292	0.000577893	0.0150252
LOC101907299	17.2822	2.97565	1.65602	0.00146985	0.0273825
FSIP2	98.2985	2.97357	0.531164	1.08916e-09	6.7334e-07
ZNF521	15.1414	2.95224	1.50363	0.00155438	0.0285117
ZHX2	39.0933	2.92551	0.743294	4.37596e-06	0.000445387
SHISA4	76.4598	2.92521	0.741927	3.09904e-06	0.000347175
BMP1	30.548	2.90422	0.962337	0.000106238	0.00455865
RAB37	79.0997	2.89696	0.800321	1.29989e-05	0.000972996
PABPC4L	25.2356	2.89014	0.992512	0.0001638	0.00614316
THY1	232.833	2.86654	0.395238	2.31705e-14	4.29736e-11
BLA-DQB	16.697	2.86343	1.56053	0.00190371	0.0322607
LOC132343180	39.1261	2.85668	0.9809	0.000126251	0.00511501
PSMB8	25.3104	2.83305	1.61061	0.00181536	0.0314313
SELENBP1	293.027	2.82869	0.637291	4.32625e-07	7.76493e-05
SLC17A7	15.6166	2.82107	1.29648	0.00101316	0.0211303
RGS6	22.9014	2.8205	1.14462	0.000437889	0.0124731
LOC100140130	30.9114	2.81104	0.7643	1.13753e-05	0.000883147
DCLK1	272.84	2.79895	0.539416	1.0773e-08	4.73218e-06
LOC112448568	18.1258	2.78812	1.24093	0.000911975	0.0198212
IRX3	141.873	2.78235	0.672402	1.72255e-06	0.000228197
LRRC26	11.4628	2.77831	1.59045	0.00256026	0.0391713
SAMD5	78.9192	2.75669	0.869984	5.90912e-05	0.00302562
CFAP61	32.6871	2.72349	1.32641	0.00109338	0.0222842
LOC107132870	17.8311	2.70337	1.30144	0.00127603	0.0248246
LOC132344777	32.4109	2.69455	0.849175	6.3087e-05	0.00313407
LOC112443722	201.543	2.68484	0.38696	2.19135e-13	2.81369e-10
LOC107132530	22.2878	2.67464	1.18015	0.000832394	0.0187761
SPOCD1	28.0095	2.65764	1.11238	0.000590322	0.0152063
TRIL	48.8081	2.65125	0.665252	2.97857e-06	0.00033822
TM7SF2	647.593	2.64854	0.394125	1.03645e-12	1.23574e-09
ALDH3B1	44.9227	2.64243	0.652161	2.87502e-06	0.000328697
ADAMTSL3	57.6542	2.63501	1.07262	0.000466126	0.0130328
CAPZA3	217.738	2.63431	0.626714	1.1911e-06	0.000180277
TLR3	19.2593	2.62758	2.46527	0.00317858	0.044204
PLVAP	29.9673	2.61831	0.883601	0.000120575	0.00494506
LOC101906502	67.2024	2.61643	0.558261	1.27956e-07	3.39022e-05
ARHGEF10L	12.0489	2.60312	1.65704	0.0027778	0.0412518
LOC104969735	27.7477	2.60177	0.993115	0.000315349	0.00998824
LOC112445795	78.5746	2.59543	0.799572	4.40317e-05	0.00244178
LOC101904071	19.9785	2.58547	1.23795	0.00122895	0.0241565
LOC100296529	78.2813	2.58487	0.803455	4.85237e-05	0.00258773
CRABP2	163.281	2.58292	3.25807	0.00309661	0.0435823
CHST6	24.9706	2.5815	1.1983	0.000965295	0.0204476
ZEB2	40.7207	2.56748	1.39937	0.00159663	0.0290631
LOC132344771	12.1924	2.56007	1.68233	0.00288726	0.041981
HSD17B1	36.6695	2.55392	1.1914	0.000929722	0.0200762
RTKN2	84.1195	2.54412	0.525031	6.66063e-08	1.88439e-05
LOC112445829	208.581	2.54241	0.762811	3.38901e-05	0.00207214
FURIN	919.389	2.53786	0.345299	1.14645e-14	2.77497e-11
CD1B5	93.8147	2.53558	0.749287	3.08722e-05	0.0019446
LOC510377	69.0828	2.50951	1.01781	0.000462849	0.0129629
LOC100140503	135.296	2.50293	0.446707	1.04632e-09	6.71737e-07
TAP2	61.2859	2.5003	0.654366	5.5456e-06	0.000532894
SLC9A2	165.921	2.48261	0.724121	2.6631e-05	0.00173643
AEBP1	30.0082	2.47526	1.31522	0.00151771	0.0279312
SELPLG	41.1624	2.47176	0.744889	4.44394e-05	0.00244904
LAMB3	32.8314	2.46857	0.955241	0.000379144	0.0113214
PRSS50	32.8287	2.44695	1.03669	0.000658772	0.0163878
LOC101902444	15.9136	2.44688	1.35522	0.00215955	0.0350794
FUT6	321.934	2.44192	0.661518	1.02305e-05	0.000820733
PRRT1B	17.329	2.43561	1.13374	0.00107557	0.0220288
LOC104973680	23.5284	2.42886	1.68044	0.0029121	0.0421371
DPP7	18.9557	2.39765	1.76859	0.00341307	0.0459073
LOC132344798	61.5029	2.3974	0.562464	1.06584e-06	0.00016322
MX1	786.206	2.38082	0.49977	1.02245e-07	2.75271e-05
ALCAM	242.385	2.37532	0.43223	2.29948e-09	1.16713e-06
TMEM154	30.4387	2.3681	1.5964	0.00279123	0.0413776
TNFRSF1A	123.733	2.36137	0.455605	1.31572e-08	5.63128e-06
CALML5	1632.69	2.35858	0.338211	1.86963e-13	2.60065e-10
CAPN6	70.4495	2.34831	0.628369	9.0651e-06	0.000769113
ENPP3	461.993	2.34779	0.64771	1.29803e-05	0.000972996
AMN	130.596	2.33993	0.580522	2.69309e-06	0.000312174
ASCL2	279.642	2.33483	0.46599	2.82656e-08	1.00385e-05
CDKN1C	433.719	2.33086	0.479656	6.49741e-08	1.86991e-05
TRIP6	141.831	2.31716	0.427921	3.67877e-09	1.80606e-06
PARP10	33.515	2.31032	1.00774	0.000781889	0.0180847
LOC505078	29.9843	2.29118	0.839014	0.000257656	0.00860159
SVEP1	111.627	2.2902	0.604363	7.40357e-06	0.000675302
CHST1	45.2802	2.28989	0.744393	9.72808e-05	0.00431739
KEL	114.128	2.27353	0.798659	0.000175823	0.0064644
LOC112445870	105.351	2.2727	0.643308	1.89411e-05	0.00129576
LOC112445960	13.6139	2.24417	1.58561	0.00343209	0.0460518
ITGB6	59.471	2.24305	0.640956	2.37449e-05	0.0015666
TNFSF12	203.219	2.24249	0.550818	2.40805e-06	0.000292355
FSTL3	211.329	2.23457	0.78795	0.000182341	0.00661661
LOC100850168	420.854	2.21586	0.623817	1.74518e-05	0.00121628
GSTT1	238.66	2.18768	0.685028	6.28084e-05	0.00313407
TTYH3	62.6131	2.18179	0.571269	6.16924e-06	0.000581791
NUP210	29.2598	2.176	0.826148	0.000348869	0.0106071
LOC784007	28.8639	2.17486	0.932421	0.00072411	0.017387
UCP2	471.375	2.17387	0.475943	2.77598e-07	5.32605e-05
LOC132345304	21.2367	2.17198	1.3322	0.00244174	0.0381624
B3GNT4	216.12	2.16993	0.553473	4.52965e-06	0.000457141
MGC148328	257.07	2.16968	0.712647	9.55515e-05	0.00429163
RAC3	54.5852	2.16125	0.602936	1.71482e-05	0.00120775
FXYD1	38.8754	2.14285	1.12628	0.00163111	0.0294456
SULT1E1	338.316	2.13956	0.493521	7.76035e-07	0.000125763
GRN	303.635	2.134	0.524278	2.52637e-06	0.000296973
PLXNA2	33.9428	2.12997	0.880738	0.000537808	0.0144326
LOC112445077	452.617	2.12835	0.674948	6.91176e-05	0.00335381
RALGDS	42.3801	2.12738	0.9286	0.000789919	0.0181117
TMEM44	29.4043	2.1126	0.900738	0.000677906	0.0166796
MSLN	46.8578	2.1083	0.954321	0.000933917	0.0201407
EML3	57.0916	2.10134	0.694774	0.000118039	0.00488908
RCAN2	168.503	2.10057	0.703379	0.000116032	0.00482993
LOC112445429	42.3953	2.08904	0.917705	0.000777284	0.0180675
LOC132345774	97.268	2.08766	0.903465	0.000737487	0.0175109
HAND1	24.5401	2.08145	1.10891	0.00164671	0.0295558
LOC107132877	23.5429	2.08101	1.2788	0.0027518	0.040975
XAF1	79.5569	2.07713	0.619698	3.70547e-05	0.00218649
LOC112448927	102.623	2.07058	0.488056	1.26644e-06	0.000187074
C15H11orf96	82.1036	2.06641	0.584004	2.11844e-05	0.00142012
P2RY1	41.8569	2.06307	0.697797	0.000134872	0.00540498
HSBP1L1	134.56	2.05858	0.58202	1.99629e-05	0.00134363
C9H6orf58	3057.12	2.05633	1.26732	0.00247629	0.0385222
PLA2G3	76.4411	2.0562	0.555797	1.0757e-05	0.000846962
PACS1	77.7648	2.05612	0.563949	1.39429e-05	0.00102526
ARHGEF10	38.6437	2.046	0.763364	0.000313925	0.00998103
LOC132343939	1007.68	2.04599	0.609117	3.70702e-05	0.00218649
EML1	217.119	2.04242	0.450731	3.42018e-07	6.36199e-05
LOC132344792	100.383	2.04108	0.516737	3.7527e-06	0.000396456
PPP2R5B	62.8215	2.03245	0.744476	0.000273976	0.00893833
PREX1	27.1446	2.03195	0.887866	0.000783322	0.0180847
RASGRF2	246.141	2.02498	0.491876	2.08983e-06	0.000266286
SLFN11	125.786	2.01728	0.691577	0.000150742	0.00585206
ZNF185	56.633	2.01628	0.720475	0.000217222	0.00755391
UGGT2	72.1032	2.01473	0.912363	0.00091673	0.0198728
CYP39A1	40.6891	2.01282	0.911155	0.000987247	0.0207307
LOC618806	218.617	2.00929	0.49024	2.20366e-06	0.000276567
CORO1B	303.582	2.00448	0.484391	1.89218e-06	0.000242956
LOC507055	34.5904	1.99886	1.29571	0.00264975	0.0400631
CFI	161.257	1.99128	0.583483	3.19409e-05	0.00198939
MCOLN3	87.3807	1.98946	0.555323	1.72271e-05	0.00120821
EHF	158.309	1.98381	0.516706	6.27949e-06	0.000588861
FOXN1	27.4895	1.97988	0.95286	0.00127872	0.0248313
FAM43A	129.26	1.95988	0.479586	2.43705e-06	0.000292355
SYTL2	300.535	1.95867	0.345111	8.59859e-10	5.98032e-07
NT5E	418.404	1.94979	0.462197	1.37524e-06	0.000199613
PRRX2	203.61	1.94929	0.426093	2.86851e-07	5.44104e-05
CHRNA7	33.6599	1.94561	0.835481	0.000789796	0.0181117
GPR15LG	502.391	1.9448	0.547911	1.96881e-05	0.00133591
TPD52L1	381.906	1.94059	0.35229	2.28523e-09	1.16713e-06
MXRA8	39.4334	1.93359	0.995009	0.00165902	0.0296695
CLSTN2	322.101	1.93305	0.484787	3.65109e-06	0.000393187
NXNL2	42.4488	1.92838	1.0131	0.00170291	0.030175
MAD1L1	321.505	1.92255	0.451133	1.20694e-06	0.000180277
TACR1	634.999	1.92164	0.413213	1.81811e-07	4.33542e-05
LOC104973781	160.656	1.91885	0.473365	2.77655e-06	0.000319629
STAT6	44.3514	1.91317	0.758461	0.000493773	0.0135784
CDX2	130.712	1.90301	0.495329	6.96635e-06	0.000646013
HSD17B14	131.806	1.90189	0.652646	0.000167872	0.00623365
SOX5	17.9982	1.89236	1.29379	0.00369093	0.0483207
LOC112448016	57.0351	1.89062	0.682921	0.000249338	0.00840798
LOC112445065	125.064	1.88697	0.520229	1.44129e-05	0.00105517
LOC404061	93.9304	1.88226	0.88124	0.00116369	0.0234028
PLXNA3	49.0955	1.86339	0.778478	0.000708343	0.0171194
PNLIP	95.1819	1.8607	0.91608	0.00135947	0.0258159
SLC16A3	25.3347	1.85334	1.32629	0.00362779	0.0478313
ANK3	543.211	1.85212	0.336051	2.30741e-09	1.16713e-06
UNC5A	43.6563	1.85209	1.26246	0.0034602	0.046268
RAB33A	40.9449	1.84573	1.19309	0.00308238	0.0435123
LOC101902757	67.2448	1.84426	0.810905	0.000870809	0.0192269
LOC132344299	130.346	1.83811	0.743456	0.000560591	0.0148295
PLOD2	835.309	1.83691	0.651561	0.000225228	0.0077362
RXRA	137.361	1.83467	0.48006	7.05827e-06	0.000650921
ABHD14A	69.5223	1.83254	0.74344	0.000571642	0.0149325
MZT2B	663.309	1.83081	0.348194	9.02447e-09	4.07126e-06
EEF2K	78.7288	1.82954	0.884624	0.00136765	0.0258831
CALB1	783.774	1.82704	0.434094	1.5697e-06	0.00021654
PAK3	123.726	1.82649	0.62216	0.000155751	0.0059451
LOC100336941	22.9063	1.8249	1.07906	0.00259192	0.0394747
TCN2	265.159	1.82417	0.523526	2.64733e-05	0.00173291
LOC618076	23.9915	1.82308	1.06291	0.00271109	0.0406957
FBXO16	51.4161	1.81928	0.622967	0.000164428	0.00614316
CACNA1S	87.7623	1.81912	0.747432	0.000630907	0.0158733
RAB32	435.272	1.80659	0.398052	3.43026e-07	6.36199e-05
NEDD4	2850.98	1.80487	0.428639	1.56219e-06	0.00021654
LOC132344742	94.4534	1.79236	0.568174	7.64148e-05	0.00361336
CHD3	97.0426	1.78964	0.559261	7.36771e-05	0.00353684
LOC112445159	385.002	1.78883	0.366616	6.44588e-08	1.86991e-05
LGALS9	647.497	1.78181	0.419572	1.28173e-06	0.000187672
REPIN1	59.0831	1.7809	0.696986	0.000491638	0.013542
UBALD1	123.028	1.77454	0.438791	3.01862e-06	0.000340451
ITPKB	409.619	1.76712	0.398761	5.79654e-07	0.000100787
LOC112444901	64.0504	1.7616	0.656083	0.000343348	0.0105632
C25H16orf96	81.5922	1.76123	0.923788	0.00192235	0.0324776
SLC6A6	76.1714	1.76038	0.84342	0.00137159	0.0259282
LOC112441479	280.247	1.75972	0.381754	2.43653e-07	5.0067e-05
RBBP8NL	67.5395	1.75598	0.652796	0.000329424	0.010278
CYP27A1	51.8086	1.75036	0.630064	0.000266111	0.00879589
HERC6	152.225	1.74813	0.821747	0.00119742	0.0237379
TMEM30B	149.037	1.74343	0.434329	3.56624e-06	0.000386544
MYRFL	55.7701	1.73987	0.676425	0.00047228	0.0131608
PLCD3	271.175	1.73767	0.421628	2.31991e-06	0.000284735
RTL5	82.513	1.73681	0.86152	0.00152127	0.0279659
CEBPB	53.2786	1.73273	0.610352	0.000225245	0.0077362
NUPR1	1532.56	1.72901	0.385967	4.68069e-07	8.31171e-05
LOC101905019	132.512	1.72888	0.536462	6.87068e-05	0.0033436
PSMB9	429.128	1.72616	0.322886	5.84714e-09	2.78858e-06
NOD1	154.779	1.72264	0.599681	0.000203411	0.00714806
LRP1	189.263	1.71809	0.506169	3.9462e-05	0.00229512
GJB2	30.4446	1.71601	0.790924	0.00121769	0.0240257
TBC1D10A	74.0448	1.71159	0.591049	0.000189614	0.00680669
SLC37A2	21.0021	1.70595	1.16019	0.00384857	0.0496738
LOC101906781	116.662	1.70513	0.735379	0.000843731	0.018955
EPGN	190.025	1.70369	0.486312	2.51429e-05	0.0016523
FGF2	69.4949	1.70335	0.769009	0.00104488	0.0216122
KCTD14	88.9404	1.6922	0.585539	0.000200897	0.0071046
LOC107132664	32.6349	1.68978	0.956279	0.00252483	0.038989
CAMK2N1	96.3669	1.68434	0.994207	0.0027495	0.040975
JUND	136.044	1.68261	0.562911	0.000150649	0.00585206
OR12D2E	52.5268	1.68047	0.653556	0.000484456	0.0134265
S100A13	105.24	1.6774	0.622722	0.000348483	0.0106071
PLPP7	54.6394	1.67487	0.990719	0.00286086	0.0418821
SLC2A4	57.5842	1.67387	0.692808	0.000720675	0.0173586
FYB2	732.219	1.67048	0.396013	1.54362e-06	0.000216522
AGPAT1	118.493	1.66715	0.439744	9.2803e-06	0.000782357
ABCG5	905.823	1.66683	0.602154	0.000279499	0.00907665
LOC618733	356.934	1.65854	0.359442	2.45956e-07	5.0067e-05
HOXC4	111.585	1.65782	0.519269	7.82672e-05	0.0036801
SERPING1	392.663	1.65775	0.64023	0.000458465	0.0129269
LRRC43	44.3489	1.65459	0.919399	0.00251288	0.0389101
LOC100847819	37.9439	1.65148	0.752612	0.00120125	0.0237856
LOC112443211	28.9669	1.6475	0.924692	0.0025282	0.0390024
LOC112441507	173.883	1.64592	0.890865	0.00221071	0.0356533
FAM171B	111.32	1.64167	0.494275	5.30796e-05	0.00277744
ADGRL3	365.43	1.64122	0.671831	0.00066784	0.0165394
CFAP70	93.8261	1.63996	0.576017	0.000229538	0.00781215
ELF3	849.768	1.63334	0.269148	9.24217e-11	8.11949e-08
PRKAA2	161.513	1.63245	0.508664	7.59149e-05	0.0036054
PYGM	114.748	1.62293	0.427585	8.97927e-06	0.000768625
CYP4F22	40.1416	1.61907	1.06828	0.00348736	0.0464202
CD52	135.618	1.61611	0.716341	0.00103359	0.021451
PCDH19	25.6938	1.61486	0.905934	0.00270312	0.0406857
LOC782961	49.9843	1.61462	0.634057	0.000523295	0.014177
ACP3	1662.88	1.61362	0.542193	0.000162057	0.00609298
FRK	298.364	1.6126	0.422354	8.30449e-06	0.000744006
TSPAN12	226.933	1.61143	0.346254	2.15445e-07	4.67039e-05
LOC132344794	799.157	1.61017	0.481697	4.71124e-05	0.00256031
OR51F5C	113.081	1.60343	0.482381	5.07664e-05	0.00269014
ERICH4	212.957	1.59981	0.665207	0.000744086	0.0176333
AKT1S1	120.116	1.59488	0.605682	0.000421316	0.0121606
WDR88	122.53	1.59288	0.535125	0.000156	0.0059451
TSPAN1	153.939	1.59165	0.474798	4.75365e-05	0.00256031
PLOD1	105.071	1.58096	0.788883	0.00177031	0.0308455
HGFAC	100.55	1.5807	0.862571	0.00231892	0.0367997
AOX2	24.473	1.57737	0.989806	0.00363878	0.047901
PLXDC2	394.166	1.57489	0.412965	8.51157e-06	0.00075172
QPRT	137.741	1.5672	0.598032	0.000457992	0.0129269
TWF2	106.069	1.56641	0.572432	0.000329	0.010278
LOC132344868	29.684	1.56595	0.880192	0.00273842	0.0409218
LOC100298356	175.908	1.56494	0.719313	0.00125731	0.024575
ALAS2	586.534	1.56422	0.513499	0.000134369	0.00540498
FAM25A	58.4692	1.55459	0.569489	0.000338403	0.0104604
ZBTB20	240.428	1.55026	0.582553	0.000406061	0.0118496
LOC112442635	56.5212	1.54566	0.619204	0.000614532	0.0155657
H1-0	474.366	1.54469	0.351161	7.34874e-07	0.00012026
HSPB6	133.995	1.54349	0.643456	0.000792911	0.0181554
GNAI1	222.064	1.54058	0.328631	1.94606e-07	4.51162e-05
LOC132344804	437.611	1.53633	0.383863	4.02845e-06	0.000415079
PEG3	1379.36	1.53496	0.323919	1.50799e-07	3.75691e-05
NOXA1	46.4428	1.53178	0.780665	0.00205334	0.0340024
CHKA	375.192	1.52613	0.474399	7.92709e-05	0.00371682
TNFSF10	57.7299	1.51687	0.721293	0.0014944	0.0276241
LOC112445041	246.433	1.51671	0.346224	8.09485e-07	0.000129922
SERPINE1	1115.31	1.51601	0.368141	2.63068e-06	0.000307073
TFAP2A	319.937	1.51046	0.351514	1.20962e-06	0.000180277
AK1	416.396	1.50326	0.440595	4.02737e-05	0.00232612
LY6G6D	40.9995	1.50193	0.768031	0.0021495	0.0349703
LMO7	908.723	1.50179	0.438921	3.86731e-05	0.0022571
IL23A	55.8334	1.49969	0.794154	0.00232383	0.0368371
LOC132345933	63.6962	1.49652	0.721723	0.0016913	0.0300652
LOC785383	604.546	1.49601	0.288991	1.66308e-08	6.77075e-06
ANTXR2	130.949	1.49514	0.504496	0.000176651	0.00648057
PGPEP1	259.551	1.495	0.344538	9.82558e-07	0.000153279
ZFP1	4499.2	1.49309	0.375968	4.87847e-06	0.000479008
OGFR	136.373	1.48596	0.408011	1.78969e-05	0.00123956
LOC104973767	65.9846	1.48517	0.595184	0.000655248	0.0163245
REEP1	542.572	1.4804	0.531327	0.000295609	0.00948906
HCFC1R1	344.967	1.47922	0.319147	2.52808e-07	5.08418e-05
SELENOO	94.3392	1.47913	0.543313	0.00036999	0.0110877
TAPBP	151.771	1.47693	0.571517	0.000513897	0.0139479
CCDC30	102.221	1.47559	0.586208	0.000627252	0.0158398
LOC100299144	42.5251	1.47468	0.777542	0.002248	0.0359421
LOC104969531	73.4991	1.47261	0.576208	0.000547377	0.0145955
LOC104971069	526.52	1.46921	0.330503	6.15159e-07	0.000102682
DDC	104.977	1.4652	0.747275	0.00212513	0.0347431
CTSK	278.061	1.4649	0.785067	0.00248943	0.0386544
SPINT1	786.424	1.46436	0.445455	6.3288e-05	0.00313473
MANSC1	210.823	1.46365	0.797035	0.00260574	0.039649
LOC100196900	238.151	1.46111	0.591054	0.000695899	0.0169576
MSX1	124.717	1.4607	0.485177	0.000157392	0.00598448
ARSK	76.9871	1.4564	0.612587	0.00090004	0.01969
PDE4D	139.241	1.45297	0.79469	0.00264625	0.0400464
WFDC1	140.945	1.44508	0.424745	4.31299e-05	0.00242399
ZNF414	184.581	1.44463	0.4907	0.000195019	0.00692608
OVCA2	35.2173	1.44336	0.864495	0.00348614	0.0464202
EHBP1L1	100.679	1.44014	0.464263	0.000119754	0.00492348
CITED1	498.61	1.43811	0.305734	1.89192e-07	4.44788e-05
LOC112445078	359.269	1.43344	0.462439	0.00012348	0.00502787
CD276	129.798	1.43248	0.519866	0.00033765	0.0104565
CIST1	561.949	1.43215	0.344233	2.27819e-06	0.000281686
TARS3	50.4768	1.42964	0.790216	0.00290381	0.0421284
EVPL	193.761	1.42742	0.527322	0.000398833	0.011663
ASIP	486.381	1.42601	0.460345	0.000119739	0.00492348
LRRC24	168.546	1.42581	0.464274	0.000136758	0.00544814
LOC100294952	269.57	1.42456	0.468019	0.000143687	0.00569698
LDOC1	362.626	1.42118	0.454715	0.0001119	0.00469306
SLC43A3	107.117	1.41924	0.576239	0.00075056	0.0177106
ELK1	206.972	1.41899	0.447206	9.63089e-05	0.00430989
RPTOR	483.906	1.41405	0.40533	3.31978e-05	0.00204479
PARM1	752.133	1.41106	0.478093	0.000202092	0.00711672
STC1	126.056	1.40699	0.741767	0.00241697	0.0378107
LOC104971058	65.7202	1.40582	0.572033	0.000752511	0.0177164
HOXB7	209.978	1.399	0.346203	3.85636e-06	0.000399816
RRAS	85.2382	1.3981	0.758522	0.00270815	0.0406881
MFSD10	151.344	1.39674	0.460403	0.000154752	0.00593821
SLC13A4	1331.29	1.38959	0.534345	0.000527447	0.0142462
ZNF575	162.412	1.38767	0.537751	0.000570762	0.0149325
MIPOL1	1272.68	1.38752	0.344967	4.33175e-06	0.000443593
LOC132345787	40.941	1.38238	0.675561	0.00195794	0.0329626
PDE5A	175.841	1.38146	0.41897	6.51591e-05	0.00320837
SLC2A9	63.1301	1.37983	0.586553	0.00101471	0.0211303
H2BC5	249.164	1.3773	0.360586	9.39311e-06	0.000786306
IFNGR2	213.997	1.37166	0.6071	0.00124017	0.0243255
BRI3	761.891	1.36377	0.409899	6.24358e-05	0.0031311
BBLN	882.769	1.36275	0.290922	2.21491e-07	4.6799e-05
FADS6	151.619	1.36226	0.54935	0.000754562	0.0177397
LOC112447031	77.3474	1.36167	0.52342	0.000547082	0.0145955
GNA14	108.723	1.35987	0.5427	0.000703169	0.0170579
SLC19A1	49.2304	1.35597	0.760961	0.0032531	0.0447288
CPT1C	187.85	1.35074	0.381779	2.88676e-05	0.0018533
EIF2AK2	573.125	1.35002	0.355311	1.03747e-05	0.000820733
TSPAN4	92.1801	1.34959	0.769305	0.00335135	0.0455129
CCN3	111.467	1.34751	0.645529	0.00184862	0.0316159
PTPRD	54.5338	1.34388	0.770307	0.00334495	0.0455045
H2AX	680.828	1.34279	0.340244	5.55497e-06	0.000532894
CEACAM19	55.6217	1.34264	0.779586	0.00346076	0.046268
LOC784541	643.588	1.33985	0.322365	2.46957e-06	0.000292355
LOC107133059	96.5919	1.33948	0.659571	0.00204232	0.0339103
SIPA1	217.236	1.33452	0.431943	0.000135935	0.00542831
HYAL4	51.6587	1.33055	0.768643	0.00362348	0.0478127
TRAF3IP2	78.3284	1.32972	0.62449	0.00173534	0.0305542
RILPL2	155.32	1.3289	0.568561	0.00109011	0.0222446
SAPCD1	210.831	1.32824	0.556245	0.000962421	0.0204343
LOC112447728	178.242	1.32736	0.517342	0.00061349	0.0155629
IFIH1	128.794	1.32611	0.664355	0.00224676	0.0359421
SEPTIN5	36.6076	1.32585	0.752972	0.00335375	0.0455129
TGM1	800.345	1.32292	0.349091	1.13337e-05	0.000883147
KRT14	446.274	1.31862	0.403092	7.42275e-05	0.00355016
ST8SIA6	198.566	1.31691	0.440407	0.000185662	0.0067225
MMP23	207.258	1.31659	0.681619	0.00252499	0.038989
SMARCA1	224.263	1.31533	0.621965	0.00173045	0.0305335
FCGRT	104.842	1.31388	0.560321	0.00108763	0.0222212
IQANK1	141.907	1.30291	0.631834	0.00201337	0.0336072
MEG3	2165.8	1.30149	0.520684	0.00078769	0.0181103
UFSP1	67.967	1.30097	0.703679	0.00305865	0.043267
TMEM116	152.884	1.29669	0.533458	0.000856103	0.0191299
HYDIN	445.028	1.29194	0.430018	0.000181465	0.00659916
LOC532773	55.4455	1.28844	0.685661	0.00295604	0.0424811
MT2A	272.87	1.28727	0.361751	2.77886e-05	0.00179785
DLX5	111.336	1.28472	0.600623	0.00177292	0.0308588
CFLAR	203.219	1.28326	0.408282	0.0001156	0.00482398
CAPN1	55.8133	1.28185	0.657241	0.0025567	0.0391713
CYSRT1	98.5439	1.27248	0.651665	0.00258292	0.0393736
P2RX3	257.32	1.27197	0.455033	0.000345526	0.0105632
SYT5	82.9662	1.27015	0.59122	0.00177875	0.0309281
ABHD14B	1357.72	1.26614	0.341858	1.62828e-05	0.00115166
CRMP1	75.9387	1.26441	0.721186	0.00371795	0.0485222
LOC112448796	248.216	1.26418	0.360836	3.48276e-05	0.00208703
LOC132345323	156.455	1.26376	0.454684	0.000363108	0.0109207
LOC782673	106.011	1.26278	0.55182	0.00125142	0.0244884
ELF5	407.993	1.25944	0.523789	0.000980947	0.0206481
THAP7	168.694	1.25884	0.40413	0.000134732	0.00540498
BOK	398.533	1.25484	0.292742	1.52948e-06	0.000216522
ST6GALNAC6	68.0469	1.24951	0.615657	0.0022699	0.0361539
PTPN5	209.375	1.24832	0.59657	0.00199493	0.0333661
PDZRN3	84.4986	1.24547	0.542821	0.00132708	0.025374
TAX1BP3	2243.01	1.24379	0.489552	0.000744756	0.0176333
TMEM178B	124.912	1.2437	0.502972	0.000864185	0.0191924
COMT	953.843	1.24366	0.357346	3.6454e-05	0.00216545
EHMT2	390.889	1.23831	0.435805	0.000327617	0.01026
LY6G6E	1094.59	1.23698	0.322068	9.69342e-06	0.000797277
GDPD1	1043.82	1.23425	0.442257	0.000362242	0.0109143
ARPC1B	2525.31	1.23366	0.319753	8.91477e-06	0.000767037
CDK6	222.613	1.22971	0.366488	6.07136e-05	0.00308034
IGFBP6	1055.94	1.22812	0.41998	0.000259804	0.00865577
S100A3	610.087	1.22625	0.287233	1.67164e-06	0.000223224
SLC7A4	10513	1.22277	0.347023	3.45352e-05	0.00208109
CERS4	447.389	1.22276	0.662416	0.0032883	0.0450107
LOC101907017	143.48	1.22258	0.539358	0.0014262	0.0267786
NAALADL2	213.184	1.22255	0.495583	0.000861403	0.0191714
RHBG	138.96	1.22053	0.666431	0.00335707	0.0455209
PRAG1	79.1953	1.21808	0.572831	0.00199113	0.033336
EIF5A	1793.29	1.216	0.539658	0.00156641	0.0286298
TNFRSF12A	1711.4	1.21528	0.45891	0.000551871	0.0146919
AIF1	1363.61	1.20701	0.323929	1.61503e-05	0.00114715
SAMD4B	94.4085	1.19713	0.526868	0.00140999	0.026504
KRT80	68.58	1.19685	0.566331	0.0020284	0.0338242
TRIM46	110.299	1.19526	0.657335	0.00354636	0.0469809
LOC101906638	130.939	1.19504	0.503891	0.00113306	0.0228972
LMF2	111.15	1.19413	0.582585	0.00235344	0.0372004
FNDC10	154.462	1.19397	0.563016	0.0020679	0.0342013
CLDN7	251.587	1.18983	0.463498	0.000704103	0.0170579
LOC104976020	73.0485	1.18467	0.580212	0.00241548	0.0378107
GAS6	140.33	1.17762	0.617149	0.00311777	0.0437694
L3HYPDH	80.6735	1.1748	0.620154	0.00324195	0.0446122
HEY1	91.2464	1.17175	0.6422	0.00359993	0.0475773
RORA	145.567	1.16532	0.539603	0.00189913	0.0322158
STARD5	122.857	1.16439	0.548992	0.00209085	0.0344915
BTBD2	73.441	1.16394	0.574847	0.00253906	0.0390617
CLCN7	355.022	1.16276	0.360316	0.000102781	0.00446222
FGFR1	135.364	1.15983	0.469381	0.000941424	0.0201983
TRMT2B	176.064	1.15632	0.402565	0.000314825	0.00998824
ARHGEF7	1173.82	1.1562	0.362924	0.00011785	0.00488908
SCRIB	221.06	1.15245	0.392199	0.000261353	0.00865577
FHL3	250.548	1.149	0.455982	0.000846103	0.0189827
TAGLN2	2867.6	1.14477	0.475916	0.00124622	0.0244154
PLBD2	697.918	1.1444	0.581053	0.00286541	0.0418821
LOC617654	101.955	1.14158	0.573443	0.00281931	0.0415371
GREB1L	711.235	1.13652	0.403966	0.000390719	0.011593
PLEKHH1	508.131	1.13626	0.294337	1.03347e-05	0.000820733
H1-4	584.039	1.13618	0.298132	1.25105e-05	0.000953537
SLC25A29	113.902	1.13279	0.602885	0.00349205	0.0464457
PTGES	659.162	1.1327	0.449682	0.000867307	0.0192259
ELMO3	432.417	1.13069	0.440015	0.000758674	0.0177613
ANKH	1135.42	1.12973	0.362981	0.000153416	0.00591412
VAMP8	1674.61	1.12778	0.317167	3.36025e-05	0.00206211
PFKFB3	467.372	1.12438	0.348359	0.000107221	0.0045773
WFDC2	185.112	1.11876	0.516875	0.00195229	0.0329167
RNPEPL1	115.469	1.11509	0.430544	0.000726927	0.017387
DECR2	255.275	1.11472	0.453603	0.00104432	0.0216122
TMEM256	4275.78	1.11447	0.300109	1.86316e-05	0.00128512
CNBD1	80.6059	1.11227	0.609869	0.00381417	0.0494576
CARNS1	837.81	1.1089	0.345891	0.000109619	0.00463232
CLN3	1215.69	1.10624	0.363138	0.000204955	0.0071872
NUCB1	932.185	1.10606	0.486154	0.00160647	0.0291398
LOC101907643	118.653	1.10339	0.502856	0.00196658	0.0330243
ARHGEF1	195.582	1.10222	0.434995	0.000857871	0.0191438
PURG	132.503	1.09918	0.462531	0.00129699	0.0249631
CST6	1324.8	1.09684	0.453363	0.00118289	0.0235617
BCL9L	122.701	1.09349	0.424015	0.00077933	0.0180675
SHTN1	1464.72	1.09209	0.29719	2.23463e-05	0.00149202
RASGRP2	106.201	1.08698	0.459301	0.00132353	0.0253353
MTUS2	169.27	1.08509	0.404277	0.000586559	0.0151327
IRF7	743.837	1.07833	0.304887	3.80592e-05	0.00222907
CDC42EP1	236.889	1.07764	0.35421	0.000207501	0.00725402
DMWD	89.5675	1.07451	0.47148	0.00163881	0.0294456
LOC616199	803.157	1.06818	0.276614	1.1119e-05	0.000871357
EVA1B	157.858	1.06768	0.438961	0.00118133	0.0235589
LOC112444529	169.313	1.06712	0.524983	0.00284878	0.0418006
BCAM	1372.18	1.06604	0.508802	0.00250884	0.0389101
RDH12	787.077	1.06584	0.543461	0.00338412	0.0457021
SVIP	750.812	1.06542	0.274479	1.0341e-05	0.000820733
ARL2	715.364	1.06209	0.421161	0.000947583	0.0202601
LOC784898	199.728	1.06126	0.368682	0.000344439	0.0105632
TRIM5	419.726	1.06085	0.473533	0.00184744	0.0316159
LOC107133219	129.438	1.0606	0.528474	0.00302506	0.0430839
PLEKHA4	126.328	1.06012	0.441426	0.00128084	0.0248313
SPTA1	91.4519	1.05988	0.53527	0.00317483	0.044204
SPTBN2	143.528	1.05987	0.428682	0.00106241	0.0218935
GBGT1	184.688	1.04909	0.469046	0.00192541	0.0324964
ZFHX3	226.538	1.04842	0.437567	0.00129007	0.0249235
RASSF6	201.651	1.04632	0.384988	0.000568784	0.0149279
LOC132343197	89.3022	1.04607	0.532282	0.00329868	0.0450955
MGLL	269.559	1.04216	0.550256	0.00385831	0.0496936
CELF6	339.196	1.03985	0.43197	0.00129586	0.0249631
FASTK	416.774	1.03952	0.329248	0.000151105	0.00585206
AGPAT2	134.307	1.03899	0.483597	0.00226834	0.0361539
TMEM238	1139	1.03847	0.349817	0.00027033	0.00889221
TSPO	321.791	1.03732	0.390387	0.000679719	0.0166851
TSC22D4	99.5344	1.03586	0.511696	0.00306416	0.0433082
PAK4	175.654	1.03429	0.46872	0.00210889	0.0346132
AP2S1	1789.07	1.0338	0.262065	8.79329e-06	0.000766237
IFI30	5662.86	1.03022	0.356893	0.00042362	0.0121705
LRRC66	480.839	1.02152	0.336789	0.000232698	0.00789472
DGKZ	283.931	1.01825	0.456957	0.00204372	0.0339103
DLX3	169.575	1.01795	0.402341	0.000987353	0.0207307
PRRC2A	324.402	1.01649	0.452917	0.00198053	0.0332251
MYL6B	188.091	1.01476	0.503963	0.00321729	0.0444318
INPP5A	821.125	1.01353	0.303355	8.41453e-05	0.00390154
CFL1	6159.2	1.0111	0.509093	0.00386484	0.0497393
PEX16	407.05	1.01028	0.403098	0.00106617	0.0219439
ABTB1	531.466	1.00843	0.29396	6.21152e-05	0.0031311
LOC132345530	235.27	1.00432	0.377275	0.00070179	0.0170513
CEP170B	126.042	1.0021	0.489976	0.00300993	0.0429416
DOCK4	676.448	1.00178	0.29396	6.73571e-05	0.0032875
GAL3ST2	312.412	1.00057	0.451539	0.00214064	0.0349281
GEMIN4	327.442	-1.0015	0.357307	0.000460224	0.0129398
LOC132344761	19900.6	-1.00714	0.532426	0.00354438	0.0469809
LOC112445531	3031.73	-1.00782	0.3321	0.000227632	0.00777022
PRKRA	352.934	-1.00867	0.382671	0.000734917	0.0174747
GEMIN2	864.726	-1.00981	0.356621	0.000418847	0.0121378
ZNF614	668.219	-1.01083	0.28612	4.16174e-05	0.00236285
ULBP27	248.875	-1.0118	0.354117	0.000392699	0.011593
H2AZ1	31647.2	-1.01391	0.344266	0.000302896	0.00966719
PDLIM1	6857.87	-1.0155	0.259776	9.62955e-06	0.000797277
OSTC	8945.92	-1.01589	0.28956	4.49998e-05	0.00247085
PDCD5	4049.14	-1.01641	0.284413	3.48839e-05	0.00208703
STT3A	4987.79	-1.01749	0.266492	1.38824e-05	0.00102526
GJB3	1375.68	-1.02101	0.261401	9.6961e-06	0.000797277
UBXN4	4506.55	-1.02303	0.255173	6.10878e-06	0.000579362
DPCD	1018.61	-1.02998	0.38205	0.000599704	0.0153767
ORC1	614.944	-1.03082	0.386457	0.00064617	0.0161465
LOC132345520	339.95	-1.03279	0.541022	0.00367504	0.0481884
CDCA7	635.532	-1.03582	0.483902	0.0022321	0.0358252
HCCS	1279.76	-1.03674	0.316689	9.92571e-05	0.00436674
PSMD14	6127.56	-1.03785	0.249	3.12754e-06	0.000348033
HSPB1	16990.2	-1.03839	0.323145	0.000123498	0.00502787
PPIL3	1657.35	-1.0409	0.288095	2.93304e-05	0.00187579
CCNA2	1887.08	-1.04703	0.268926	9.80336e-06	0.000802145
C29H11orf98	2189.02	-1.04771	0.322287	0.000105733	0.00455865
TERB1	238.356	-1.04858	0.402649	0.000747941	0.0176836
CLPB	246.541	-1.05208	0.3365	0.00015968	0.00604396
COQ3	1505.15	-1.05616	0.306319	5.2644e-05	0.00277744
ACER3	2493.5	-1.05693	0.3152	7.37372e-05	0.00353684
PECR	638.079	-1.06188	0.370199	0.000347529	0.010605
MCM6	3415.01	-1.06654	0.285811	1.74878e-05	0.00121628
AK2	4330.49	-1.06884	0.26292	4.6244e-06	0.000462219
MAGT1	4206.83	-1.06921	0.24719	1.51401e-06	0.000216522
PPM1K	911.686	-1.07543	0.344202	0.000154228	0.00593175
HMGB3	507.6	-1.07951	0.409466	0.000652452	0.0162791
ENPEP	4305.21	-1.08107	0.319162	6.29222e-05	0.00313407
ZNF445	244.227	-1.08117	0.367278	0.000273532	0.00893833
PSMB3	5408.41	-1.08288	0.317481	5.626e-05	0.00291644
LMAN1	1900.53	-1.08566	0.309557	4.09835e-05	0.0023428
LOC112441942	66.58	-1.08644	0.540416	0.00285645	0.0418611
CCDC47	2784.64	-1.08835	0.285951	1.29736e-05	0.000972996
SLC25A20	471.703	-1.08896	0.278773	8.81365e-06	0.000766237
GLUD1	9434.49	-1.08967	0.24687	1.06411e-06	0.00016322
ZAP70	380.39	-1.09103	0.487646	0.0017088	0.0302474
RAD54L	1318.88	-1.0944	0.33779	0.000102659	0.00446222
TNFRSF9	117.222	-1.09502	0.599258	0.00380913	0.0494527
A2M	757.254	-1.096	0.352716	0.000159209	0.00603981
LOC112443502	4393.46	-1.09626	0.308664	3.42311e-05	0.00207873
ZNF317	788.895	-1.09867	0.348228	0.000135027	0.00540498
FLACC1	2282.01	-1.09974	0.581206	0.00336433	0.0455453
ARMC9	67.7667	-1.10525	0.535206	0.00246945	0.0385222
LOC509283	1987.51	-1.10815	0.257468	1.58517e-06	0.000216882
MRPL35	3093.74	-1.11093	0.295432	1.51966e-05	0.00110288
LOC101902228	163.608	-1.11434	0.519982	0.00203743	0.0338733
PMM1	548.254	-1.11679	0.314307	3.30358e-05	0.00204235
LOC107131287	8362	-1.12125	0.404534	0.000421454	0.0121606
SEC24D	559.675	-1.12299	0.287953	8.75074e-06	0.000766237
BCAS2	5053.62	-1.12321	0.354749	0.000125076	0.00507971
CENPL	433.388	-1.12553	0.345544	9.2893e-05	0.00421351
JARID2	3236.34	-1.12676	0.427062	0.000574983	0.0149729
ATP5MC3	19428	-1.13198	0.307347	1.99487e-05	0.00134363
PDCD2L	301.329	-1.13666	0.352296	0.000101882	0.00445189
STAT3	775.339	-1.13978	0.392887	0.000282369	0.00915205
LGALS4	3111.67	-1.14087	0.596486	0.00305614	0.043267
DEGS2	783.997	-1.14283	0.356547	0.000108839	0.00461903
KIT	864.495	-1.14597	0.25306	5.46999e-07	9.61106e-05
PSTPIP2	239.104	-1.15749	0.652806	0.00378394	0.0492295
SMS	1722.65	-1.15814	0.325057	3.04299e-05	0.001924
CKB	8349.95	-1.15996	0.399702	0.000274169	0.00893833
TANC2	350.065	-1.16101	0.379762	0.00017065	0.00630196
PSMD1	7166.34	-1.16125	0.257315	6.0263e-07	0.000102644
DDX25	78.4331	-1.16522	0.607431	0.00297943	0.0426129
GMNN	6439.66	-1.16653	0.312211	1.54249e-05	0.0011098
HSP90B1	23499.9	-1.17259	0.27991	2.42745e-06	0.000292355
PGD	6593.2	-1.1763	0.332497	3.21568e-05	0.0019954
CACNA1D	124.604	-1.17715	0.562581	0.00212188	0.0347239
SLC1A5	501.72	-1.17797	0.385281	0.000168053	0.00623365
AK4	2793.4	-1.18638	0.242758	9.22147e-08	2.52336e-05
UNG	1307.74	-1.18822	0.342636	4.1346e-05	0.00235545
DNAJC10	4124.64	-1.18847	0.252299	2.19434e-07	4.6799e-05
ODC1	13995	-1.19034	0.347254	4.74312e-05	0.00256031
PSMA5	13886.7	-1.19312	0.313383	1.15252e-05	0.00088654
ASNS	3721.28	-1.19718	0.291378	3.3061e-06	0.000364571
LOC540014	638.568	-1.19835	0.299805	5.31961e-06	0.000519269
ABHD12B	163.615	-1.19981	0.658829	0.00333822	0.0454942
ZNF404	113.345	-1.20702	0.50684	0.0010845	0.0221844
CBR1	202.503	-1.21176	0.396604	0.00016451	0.00614316
PFKFB4	422.789	-1.21498	0.440903	0.000391954	0.011593
PECAM1	1233.66	-1.2152	0.378997	9.90642e-05	0.00436674
NRP2	148.643	-1.216	0.36558	6.71211e-05	0.00328559
DCDC2	429.999	-1.21635	0.403246	0.000181107	0.00659916
EDN3	107.802	-1.21676	0.676519	0.00338258	0.0457021
FCGR2B	455.321	-1.21882	0.490405	0.000804368	0.0183172
AK3	1681.57	-1.22049	0.254144	1.36399e-07	3.44966e-05
GPCPD1	6004.07	-1.22931	0.394148	0.000123369	0.00502787
POLR2D	2816.52	-1.2298	0.317041	8.33508e-06	0.000744006
DPPA3	2295.92	-1.23042	0.360092	4.6963e-05	0.00256031
LOC100300759	540.371	-1.247	0.331789	1.30757e-05	0.000974374
FAR2	115.537	-1.24801	0.527992	0.00107413	0.0220262
LRIG1	140.15	-1.2512	0.396798	0.000112908	0.00472348
SELENOS	5194.49	-1.25313	0.269377	2.63682e-07	5.11789e-05
DPYSL2	670.37	-1.25573	0.353488	2.83177e-05	0.00182501
LIN28A	81.6231	-1.25833	0.537006	0.00112162	0.0227211
DHRS7	924.93	-1.26409	0.395343	9.67144e-05	0.00431604
SLC7A5	1689.7	-1.2664	0.487457	0.000570022	0.0149325
GSTZ1	78.8117	-1.27222	0.68033	0.00282999	0.0415829
JAKMIP2	350.786	-1.27334	0.344197	1.60501e-05	0.00114491
POU5F1	5173.81	-1.27398	0.267386	1.62982e-07	4.00073e-05
NDUFAF5	574.92	-1.27675	0.449157	0.000287839	0.0092753
RFC3	1686.27	-1.27741	0.365654	3.43716e-05	0.00207873
TRIB2	282.117	-1.27808	0.471629	0.000414711	0.0120598
FCF1	5496.21	-1.28385	0.314153	3.35106e-06	0.000365594
GTF2A1L	1541.31	-1.28566	0.332957	8.42617e-06	0.000748137
PLIN2	3046.08	-1.29285	0.257278	4.04034e-08	1.27248e-05
ZNF382	888.618	-1.29756	0.290174	6.08856e-07	0.000102657
CD59	3018.32	-1.303	0.321679	3.83689e-06	0.000399816
GMPR	338.315	-1.30534	0.475112	0.000364767	0.0109509
FAM43B	230.586	-1.30752	0.720511	0.00292809	0.0422459
ALG5	2005.12	-1.31693	0.287083	3.48979e-07	6.40128e-05
FN1	28202.7	-1.32019	0.288728	3.76584e-07	6.83254e-05
AKAP12	3384.5	-1.32065	0.262149	3.72759e-08	1.22002e-05
LOC789960	589.38	-1.32995	0.349408	1.02112e-05	0.000820733
PDIA6	19603.2	-1.33067	0.260761	2.63835e-08	9.57375e-06
SLC1A3	588.864	-1.33354	0.544639	0.000776585	0.0180675
CD58	221.634	-1.34037	0.413923	8.03617e-05	0.00375742
CTSV	25767.2	-1.34469	0.3399	5.43648e-06	0.000527591
GTSF1	4746.79	-1.34609	0.404993	5.30427e-05	0.00277744
LOC132345817	794.015	-1.35009	0.275997	7.65235e-08	2.12888e-05
LOC783508	431.572	-1.35168	0.476988	0.000273052	0.00893833
LOC512684	348.266	-1.35636	0.318774	1.54262e-06	0.000216522
NPY	89.9881	-1.35762	0.732799	0.00268649	0.040472
SCEL	564.959	-1.36736	0.322203	1.59994e-06	0.000217124
CCNA1	69.6313	-1.36815	0.624961	0.00138518	0.0261259
HDAC8	1166.61	-1.37697	0.332559	2.46614e-06	0.000292355
SPRY4	301.401	-1.38713	0.648062	0.0014857	0.0275103
AGPAT5	2148.6	-1.39196	0.3991	3.16624e-05	0.00197943
FEZ1	118.212	-1.39228	0.570197	0.000771174	0.0179783
PRPS1	3716.02	-1.40186	0.316804	6.90234e-07	0.000114073
LOC767968	384.889	-1.40202	0.423528	5.80252e-05	0.00298017
RND3	2352.68	-1.40448	0.332146	1.64725e-06	0.000221741
ANXA3	4116.27	-1.40754	0.414975	4.368e-05	0.00243036
DCK	420.359	-1.40765	0.303792	2.61806e-07	5.11789e-05
CORO2A	541.106	-1.40775	0.273609	2.01022e-08	7.80339e-06
SELENOK	6022.99	-1.41243	0.28088	3.61552e-08	1.20701e-05
ACVR1B	117.336	-1.41989	0.515926	0.000330312	0.0102865
LOC132346013	113.72	-1.42113	0.488771	0.000215593	0.0075129
AVIL	153.075	-1.42269	0.664555	0.0014292	0.0268047
TRIM32	621.854	-1.44877	0.451703	7.68592e-05	0.00362411
RPIA	4703.54	-1.463	0.315307	2.41931e-07	5.0067e-05
DNAJB9	3905.25	-1.47025	0.386828	7.87538e-06	0.000710572
STEAP3	1529.41	-1.48476	0.474788	9.96721e-05	0.00436674
LOC132344790	3088.06	-1.48593	0.461802	7.45146e-05	0.00355371
LOC101904498	39.9644	-1.49004	0.825105	0.0025513	0.0391487
PDGFRA	953.055	-1.49092	0.287503	1.53064e-08	6.38735e-06
GPLD1	1536.07	-1.49609	0.320597	2.08824e-07	4.67039e-05
FOLR3	316.862	-1.50984	0.424673	2.24904e-05	0.00149566
PLD6	92.5578	-1.51521	0.567614	0.000391317	0.011593
FLRT3	541.578	-1.51682	0.465296	6.39808e-05	0.00315967
SLC35G2	278.888	-1.52392	0.509197	0.00015097	0.00585206
CA4	116.021	-1.55694	0.836835	0.00221401	0.035672
STAG3	35.2683	-1.56765	0.782265	0.00171648	0.0303512
CRYBA2	73.4976	-1.58346	0.523248	0.000132069	0.00533777
LOC768255	22.2708	-1.60213	1.0096	0.00339515	0.0457769
DLEU7	567.312	-1.62568	0.417038	5.70431e-06	0.000544093
LOC616039	6294.83	-1.63544	0.523235	8.21906e-05	0.00383219
PPP2R2B	109.224	-1.64473	0.487993	4.0847e-05	0.0023428
LOC112445024	224.651	-1.651	0.644066	0.000450248	0.0127598
DGAT2	85.5597	-1.65169	0.62099	0.000356542	0.0108011
C1R	38.1298	-1.66723	0.909608	0.00210864	0.0346132
FSHR	120.668	-1.66743	0.514908	6.2004e-05	0.0031311
DNAJC3	5530.77	-1.66753	0.228737	2.12756e-14	4.29736e-11
HSPA5	38340.8	-1.68804	0.228501	1.16372e-14	2.77497e-11
LOC112444955	42.4311	-1.7143	0.634407	0.000318043	0.0100545
EID2	70.5595	-1.72028	0.613513	0.000237308	0.00803477
RRAD	863.534	-1.73055	0.542377	7.00439e-05	0.00337911
TCEAL9	368.688	-1.74655	0.673336	0.000393102	0.011593
OTX2	1145.17	-1.748	0.435678	3.31985e-06	0.000364571
HHLA2	126.042	-1.76795	0.849715	0.00128012	0.0248313
OCA2	103.224	-1.77646	0.843487	0.00122107	0.0240639
RASSF2	214.335	-1.78036	0.528577	3.74953e-05	0.00220377
AUNIP	147.803	-1.78527	0.476006	9.42136e-06	0.000786306
MANF	20161	-1.8117	0.316638	6.44491e-10	4.67732e-07
TKTL1	99.774	-1.82534	0.484912	8.90625e-06	0.000767037
PRAP1	218.646	-1.82536	0.414687	5.92463e-07	0.000101953
AMPH	82.8239	-1.82801	0.814194	0.000907856	0.019781
GULO	157.557	-1.83436	0.689254	0.000319138	0.01007
CFB	111.301	-1.83767	0.983248	0.00180095	0.0312164
PRSS38	39.8379	-1.84506	1.07122	0.00222831	0.0357987
LOC614208	198.592	-1.84753	0.842024	0.000953138	0.020319
PID1	80.87	-1.8589	1.13717	0.00251125	0.0389101
C4H7orf31	223.974	-1.86432	0.577357	5.7713e-05	0.00297329
LOC132344315	4835.29	-1.8883	0.400481	1.35067e-07	3.44966e-05
NID1	888.238	-1.91785	0.491228	4.84342e-06	0.000479008
LOC107131749	29.3599	-1.92289	1.09088	0.002092	0.0344915
LOC100139325	409.937	-1.92597	0.413481	1.80589e-07	4.33542e-05
CYP3A24	70.2197	-1.94742	0.793062	0.000532359	0.0143094
MGC137030	350.86	-1.95388	0.515234	7.37307e-06	0.000675302
LOC787905	64.776	-1.95549	0.706907	0.000226239	0.0077385
MTTP	100.423	-1.97606	0.977612	0.00128516	0.0248573
TMPRSS11E	82.3336	-2.05027	0.716551	0.000170419	0.00630196
SYNE2	8127.95	-2.0637	0.500374	1.79877e-06	0.000236418
ULBP13	2075.96	-2.06585	0.420866	4.75252e-08	1.46906e-05
FMR1NB	452.825	-2.07233	0.454341	2.584e-07	5.11789e-05
LOC112445446	154.91	-2.0842	0.53432	4.54622e-06	0.000457141
SPOCK1	67.2782	-2.10695	0.764582	0.000219225	0.00757694
CDH17	146.336	-2.13945	0.948917	0.000734802	0.0174747
CT55	333.521	-2.14525	0.675069	6.24645e-05	0.0031311
FABP3	17555.2	-2.17238	0.281775	6.2613e-16	2.61284e-12
PGPEP1L	44.1359	-2.17477	0.932602	0.000601389	0.0153963
LOC112443454	30.2517	-2.19244	1.13947	0.00146189	0.0273413
PRDM14	449.912	-2.19714	0.45296	6.28704e-08	1.86991e-05
RUM1	355.048	-2.20146	0.645374	2.76877e-05	0.00179785
TRIM14	78.2834	-2.24375	0.571223	3.80551e-06	0.000399506
LOC512869	210.839	-2.24506	0.783674	0.000151463	0.00585238
STARD3NL	1110.75	-2.25275	0.392096	4.88207e-10	3.70416e-07
LOC132346771	5330.43	-2.2713	0.432936	8.10798e-09	3.7594e-06
LOC100848148	65.8181	-2.2904	0.874539	0.000307592	0.00979833
SH2D4B	67.743	-2.30045	1.07905	0.000914598	0.0198524
TXNIP	276.872	-2.30417	0.596086	4.85886e-06	0.000479008
ADGRB3	34.3224	-2.37997	0.824168	0.000144463	0.00571417
TNFRSF8	94.0973	-2.3936	0.661133	1.23849e-05	0.000948299
SH2D5	53.4198	-2.39876	0.838219	0.000146783	0.00577855
WDR54	106.924	-2.40248	0.524396	2.1306e-07	4.67039e-05
STS	76.1816	-2.42762	0.776447	6.70521e-05	0.00328559
NLRP14	83.5948	-2.52185	0.829481	8.59847e-05	0.00395387
LOC107132417	87.5068	-2.52877	0.707237	1.45097e-05	0.00105762
ARMCX4	89.6032	-2.55104	0.716232	1.59453e-05	0.00114231
ARRDC4	56.3037	-2.59605	0.70962	1.15006e-05	0.00088654
LRRC3	56.1035	-2.61006	0.799115	4.24437e-05	0.00239348
ATP6V1C2	447.432	-2.62698	0.572749	1.99769e-07	4.56786e-05
CLDN10	378.908	-2.67675	0.436926	4.55423e-11	4.47172e-08
GJB5	679.491	-2.69694	0.483967	1.19625e-09	7.13134e-07
LOC132342374	2210.48	-2.95117	0.361227	1.60217e-17	8.91445e-14
TLE7	252.489	-3.0161	0.406853	5.97818e-15	1.99576e-11
LOC132342373	9138.56	-3.08239	0.427305	2.73111e-14	4.55876e-11
LOC101903545	343.158	-3.18731	0.510232	1.85669e-11	1.93699e-08
LOC101907464	47.1619	-3.18993	0.681868	1.30509e-07	3.40384e-05
LOC100848049	33.5131	-3.20387	0.94099	2.31737e-05	0.00153498
MMP12	323.433	-3.28156	0.551767	1.24238e-10	1.03689e-07
LOC132345118	36.4859	-3.50481	1.05683	3.02109e-05	0.00192148
